# Dynamic response of RNA editing to temperature in Grape by RNA deep-sequencing

**DOI:** 10.1101/745364

**Authors:** Aidi Zhang, Xiaohan Jiang, Fuping Zhang, Tengfei Wang, Xiujun Zhang

## Abstract

RNA editing is a post-transcriptional process of modifying genetic information on RNA molecules, which provides cells an additional level of gene expression regulation. Unlike mammals, in land plants, RNA editing converts C to U residues in organelles. However, its potential role in response to different stressors (heat, salt and so on) remains unclear. Grape is one of the most popular and economically important fruits in the world, and its production, like other crops, must deal with abiotic and biotic stresses, which cause reductions in yield and fruit quality. In our study, we tested the influence of the environmental factor temperature on RNA processing in the whole mRNA from grape organelle. In total, we identified 123 and 628 RNA editing in chloroplast and mitochondria respectively with the average editing extent nearly ~60%. The analyses revealed that number of non-synonymous editing sites were higher than that of synonymous editing sites, and the amino acid substitution type tend to be hydrophobic. Additionally, the overall editing level decreased with the temperature rises, especially several gene transcripts in chloroplast and mitochondria (*matK, ndhB* etc.). 245 sites were furthermore determined as stress-responsive sites candidates. We also found that the expression level of PPR genes decreased with the temperature rises, which may contribute to the loss of RNA editing at high temperature. Our findings suggest that the RNA editing events are very sensitive to high temperature, the changes of amino acid in these genes may contribute to the stress adaption for grape.
