## supplementary TableS1 for "Dynamic response of RNA editing to temperature in Grape by RNA deep-sequencing"

### Sheet: SRP091989.out
Table S1. Information of RNA editing sites in all chloroplast samples
#Chr	Strand	Name	Genome_pos	Gene_pos	AA_pos	Sample_num	Phase	T25	T35	T40	T45	Exon_num	Exon_start	Exon_end	Function
chl	-	matK	3370	155	52	2	2	C->T:TCC->TTC:S->F:0.144144144144144:0:111:115.7:95:16:293:56.5005955456248:8.52922890308841e-06:25.00:33.86	C->T:TCC->TTC:S->F:0.149253731343284:0:67:66.7:57:10:100:35.2990791514306:0.000680105709687993:25.00:33.86			1	3524,	2016,	maturase K
chl	-	matK	3228	297	99	3	3		T->A:ATT->ATA:I->I:0.116279069767442:0:86:91.3:76:10:1652:35.3864029323066:0.000740229880270756:40.00:33.86	T->A:ATT->ATA:I->I:0.353658536585366:0:82:87.6:53:29:123:100.46018728765:9.10127713909274e-11:40.00:33.86	T->A:ATT->ATA:I->I:0.548076923076923:0:104:107:47:57:123:192.128751224372:1.42489065322141e-22:40.00:33.86	1	3524,	2016,	maturase K
chl	-	matK	3077	448	150	1	1	C->T:CAC->TAC:H->Y:0.176470588235294:0:85:79.2:70:15:186:52.8357649288835:1.55193548503574e-05:55.00:33.86				1	3524,	2016,	maturase K
chl	-	matK	2891	634	212	1	1	C->T:CAT->TAT:H->Y:0.111111111111111:0:90:91.4:80:10:603:35.3997475093203:0.00074992639138432:20.00:33.86				1	3524,	2016,	maturase K
chl	-	matK	2288	1237	413	1	1	C->T:CAC->TAC:H->Y:0.257575757575758:0:66:61.2:49:17:2083:59.4651696854891:2.34083455535843e-06:40.00:33.86				1	3524,	2016,	maturase K
chl	-	rps16	5287	143	48	4	2	C->T:TCA->TTA:S->L:0.700680272108844:0.00101844351738789:294:298.8:88:206:69:1000:5.03497441509382e-88:25.00:37.32	C->T:TCA->TTA:S->L:0.667883211678832:0.000354609929078014:274:284.9:91:183:69:1000:1.61033124395144e-76:25.00:37.32	C->T:TCA->TTA:S->L:0.640692640692641:0.0004149377593361:231:235.9:83:148:69:1000:6.61257809105123e-61:25.00:37.32	C->T:TCA->TTA:S->L:0.588235294117647:0.000476190476190476:204:208.5:84:120:69:1000:6.27493432436743e-48:25.00:37.32	2	6329,5389,	6290,5154,	ribosomal protein S16
chl	-	rps16	5218	212	71	4	2	C->T:TCA->TTA:S->L:0.900369003690037:0:271:276.4:27:244:691:1000:3.51923853358657e-124:30.00:37.32	C->T:TCA->TTA:S->L:0.830708661417323:0:254:259.4:43:211:691:1000:4.86407760196483e-100:30.00:37.32	C->T:TCA->TTA:S->L:0.747368421052632:0:190:191.7:48:142:691:1000:5.85868361005984e-63:30.00:37.32	C->T:TCA->TTA:S->L:0.723004694835681:0:213:212:59:154:691:1000:5.2455083257477e-67:30.00:37.32	2	6329,5389,	6290,5154,	ribosomal protein S16
chl	+	psbK	8626	30	10	4	3	C->T:ATC->ATT:I->I:0.606936416184971:0.000772347809055492:519:518.1:204:315:451:1000:2.98942146892947e-126:30.00:37.10	C->T:ATC->ATT:I->I:0.542528735632184:0.000483136888785156:435:432.1:199:236:451:1000:3.27283566576311e-91:30.00:37.10	C->T:ATC->ATT:I->I:0.553072625698324:0:358:348.6:160:198:451:1000:4.37020690283374e-77:30.00:37.10	C->T:ATC->ATT:I->I:0.590163934426229:0.00123891590389016:427:414.3:175:252:451:1000:8.54673411678535e-100:30.00:37.10	1	8597,	8782,	photosystem II protein K
chl	-	atpA	12470	791	264	4	2	C->T:CCC->CTC:P->L:0.957746478873239:0.000337837837837838:284:293.1:12:272:123:1000:2.33043177032524e-149:40.00:40.22	C->T:CCC->CTC:P->L:0.98046875:0.000778210116731518:256:258.3:5:251:123:1000:2.05510681486398e-143:40.00:40.22	C->T:CCC->CTC:P->L:0.815668202764977:0:217:221.7:40:177:123:1000:7.3176847868867e-83:40.00:40.22	C->T:CCC->CTC:P->L:0.725581395348837:0.000465116279069767:215:220.6:59:156:123:1000:5.35495261272239e-68:40.00:40.22	1	13260,	11737,	ATP synthase CF1 alpha subunit
chl	-	atpA	12347	914	305	4	2	C->T:TCA->TTA:S->L:0.929530201342282:0.000925978852612938:298:321.9:21:277:234:1000:4.47734135566344e-146:40.00:40.22	C->T:TCA->TTA:S->L:0.934579439252336:0.000829875518672199:214:234.1:14:200:234:1000:2.93098791910881e-106:40.00:40.22	C->T:TCA->TTA:S->L:0.806629834254144:0.000512820512820513:181:193:35:146:234:1000:6.77422459302637e-68:40.00:40.22	C->T:TCA->TTA:S->L:0.756476683937824:0.000978468899521531:193:203.3:47:146:234:1000:3.58902066610014e-65:40.00:40.22	1	13260,	11737,	ATP synthase CF1 alpha subunit
chl	-	atpA	12113	1148	383	4	2	C->T:TCA->TTA:S->L:0.920353982300885:0.000823045267489712:226:249.3:18:208:488:1000:1.76973763934425e-108:35.00:40.22	C->T:TCA->TTA:S->L:0.916666666666667:0.00119850909324594:240:254.7:20:220:488:1000:3.40593608204847e-114:35.00:40.22	C->T:TCA->TTA:S->L:0.751173708920188:0.00403587443946188:213:228.2:53:160:488:1000:8.88416506661547e-71:35.00:40.22	C->T:TCA->TTA:S->L:0.735751295336788:0.00445544554455446:193:201.9:51:142:488:1000:4.13863346741725e-62:35.00:40.22	1	13260,	11737,	ATP synthase CF1 alpha subunit
chl	-	atpF	14539	92	31	4	2	C->T:CCA->CTA:P->L:0.917602996254682:0:267:292.2:22:245:123:1000:2.78563207162329e-127:25.00:36.92	C->T:CCA->CTA:P->L:0.875:0.000401606425702811:224:243.7:28:196:123:1000:4.37577923917894e-97:25.00:36.92	C->T:CCA->CTA:P->L:0.771604938271605:0:162:173.5:37:125:123:1000:1.53912393389748e-56:25.00:36.92	C->T:CCA->CTA:P->L:0.798561151079137:0.000675675675675676:139:151.6:28:111:123:1000:2.20875937273955e-51:25.00:36.92	2	14630,13739,	14487,13326,	ATP synthase CF0 B subunit
chl	-	atpI	16393	629	210	4	2	C->T:TCA->TTA:S->L:0.988826815642458:0.00053475935828877:179:197.9:2:177:1854:1000:6.58396276828812e-103:35.00:37.77	C->T:TCA->TTA:S->L:0.987261146496815:0.00174913540835329:157:173.6:2:155:1854:1000:8.36519588120426e-90:35.00:37.77	C->T:TCA->TTA:S->L:0.990740740740741:0:108:125:1:107:1854:1000:1.90869661133116e-62:35.00:37.77	C->T:TCA->TTA:S->L:0.907563025210084:0:119:131.7:11:108:1854:1000:1.27347515450068e-55:35.00:37.77	1	17021,	16278,	ATP synthase CF0 A subunit
chl	-	rps2	17812	134	45	4	2	C->T:ACA->ATA:T->I:0.86046511627907:0:43:41.8:6:37:114:111.221620766293:2.10677275509126e-18:20.00:38.26	C->T:ACA->ATA:T->I:0.789473684210526:0:19:23.4:4:15:114:47.1429951436068:2.50528615378447e-07:20.00:38.26	C->T:ACA->ATA:T->I:0.736842105263158:0:19:21.2:5:14:114:44.9843288223796:1.20253735381655e-06:20.00:38.26	C->T:ACA->ATA:T->I:1:0:10:10.3:0:10:114:1000:5.41254411223454e-06:20.00:38.26	1	17945,	17235,	ribosomal protein S2
chl	-	rps2	17698	248	83	4	2	C->T:TCA->TTA:S->L:0.976744186046512:0:43:44.7:1:42:66:97.7608998416976:6.62894886660509e-24:60.00:38.26	C->T:TCA->TTA:S->L:0.914285714285714:0:35:35.4:3:32:66:90.656992657788:7.51963623731799e-17:60.00:38.26	C->T:TCA->TTA:S->L:0.758620689655172:0:29:28.7:7:22:66:70.0986052426824:2.77633485575662e-10:60.00:38.26	C->T:TCA->TTA:S->L:0.555555555555556:0:18:18:8:10:66:33.6610621269539:0.000172148948567191:60.00:38.26	1	17945,	17235,	ribosomal protein S2
chl	-	rps2	17632	314	105	4	2	C->T:TCA->TTA:S->L:0.882352941176471:0:51:64.8:6:45:1239:132.59989537829:9.08094291656799e-23:45.00:38.26	C->T:TCA->TTA:S->L:0.931818181818182:0:44:52.8:3:41:1239:112.681547737132:6.1774945903449e-22:45.00:38.26	C->T:TCA->TTA:S->L:0.828571428571429:0:35:38.1:6:29:1239:89.1931728008867:4.00796611449043e-14:45.00:38.26	C->T:TCA->TTA:S->L:0.5:0:36:39.4:18:18:1239:61.1637019252532:2.19036388252338e-07:45.00:38.26	1	17945,	17235,	ribosomal protein S2
chl	-	rpoC2	22321	27	9	4	3	T->C:GCT->GCC:A->A:1:0:71:73.1:0:71:1275:1000:2.68354772345913e-42:45.00:37.35	T->C:GCT->GCC:A->A:1:0:33:31.6:0:33:1275:1000:1.38515120572184e-19:45.00:37.35	T->C:GCT->GCC:A->A:1:0:5:5.9:0:5:1275:1000:0.00396825396825397:45.00:37.35	T->C:GCT->GCC:A->A:1:0:5:5.3:0:5:3716:1000:0.00396825396825397:45.00:37.35	1	22347,	18163,	RNA polymerase beta'' subunit
chl	-	rpoC2	20840	1508	503	2	2	G->A:AGC->AAC:S->N:1:0:40:39.8:0:40:1356:1000:9.30170182801832e-24:40.00:37.35	G->A:AGC->AAC:S->N:1:0:17:16.2:0:17:1356:1000:4.28521312391771e-10:40.00:37.35			1	22347,	18163,	RNA polymerase beta'' subunit
chl	-	rpoC2	19484	2864	955	3	2	C->T:TCT->TTT:S->F:0.72:0:25:28.7:7:18:879:58.1792548048941:2.66263733309233e-08:45.00:37.35	C->T:TCT->TTT:S->F:0.733333333333333:0:15:14.3:4:11:879:35.3897047105634:2.49875062468764e-05:45.00:37.35	C->T:TCT->TTT:S->F:0.769230769230769:0:13:12.7:3:10:879:31.7214430262262:5.38430475164894e-05:45.00:37.35		1	22347,	18163,	RNA polymerase beta'' subunit
chl	-	rpoC2	18605	3743	1248	4	2	C->T:TCG->TTG:S->L:0.723404255319149:0:47:44.4:13:34:793:109.7673028465:3.17823694612338e-15:45.00:37.35	C->T:TCG->TTG:S->L:0.5:0:18:17.5:9:9:793:30.5818509626266:0.000516446845701573:45.00:37.35	C->T:TCG->TTG:S->L:0.625:0:24:20:9:15:793:49.7771413100435:1.1959679354473e-06:45.00:37.35	C->T:TCG->TTG:S->L:0.571428571428571:0.00714285714285714:14:11.3:6:8:793:12.0360287038464:0.000966183574879224:45.00:37.35	1	22347,	18163,	RNA polymerase beta'' subunit
chl	-	rpoC1	25289	41	14	4	2	C->T:TCA->TTA:S->L:0.480446927374302:0:179:166.1:93:86:852:1000:1.53733907441058e-32:45.00:38.60	C->T:TCA->TTA:S->L:0.55:0.00099009900990099:100:101.3:45:55:852:130.578286275138:7.96135759166467e-22:45.00:38.60	C->T:TCA->TTA:S->L:0.363636363636364:0:33:31.7:21:12:852:41.523188774265:7.20751587220346e-05:45.00:38.60	C->T:TCA->TTA:S->L:0.615384615384615:0:26:25.4:10:16:852:53.2111272689568:5.12557686620272e-07:45.00:38.60	2	25329,24134,	24898,22518,	RNA polymerase beta' subunit
chl	-	rpoC1	24079	488	163	4	2	C->T:TCA->TTA:S->L:0.508474576271186:0:118:117.5:58:60:959:203.604945412253:3.13698478677272e-23:35.00:38.60	C->T:TCA->TTA:S->L:0.857142857142857:0.00153846153846154:63:62.8:9:54:959:98.6621626763984:1.4103385219174e-26:35.00:38.60	C->T:TCA->TTA:S->L:0.631578947368421:0.00526315789473684:19:19:7:12:959:19.1216301310582:1.86106971423991e-05:35.00:38.60	C->T:TCA->TTA:S->L:0.576923076923077:0:26:26.1:11:15:959:50.2873805146905:1.72405767317729e-06:35.00:38.60	2	25329,24134,	24898,22518,	RNA polymerase beta' subunit
chl	-	rpoC1	23120	1447	483	4	1	C->T:CGT->TGT:R->C:0.801801801801802:0:111:112.6:22:89:799:1000:2.08184918561876e-41:40.00:38.60	C->T:CGT->TGT:R->C:0.805194805194805:0:77:79:15:62:799:193.299892583303:4.46946295777809e-29:40.00:38.60	C->T:CGT->TGT:R->C:0.76:0:25:23.5:6:19:799:60.505541632509:5.82451916613943e-09:40.00:38.60	C->T:CGT->TGT:R->C:0.785714285714286:0:14:12:3:11:799:34.6340353614394:1.69505890329689e-05:40.00:38.60	2	25329,24134,	24898,22518,	RNA polymerase beta' subunit
chl	-	rpoB	28236	338	113	4	2	C->T:TCT->TTT:S->F:0.813636363636364:0.000926104572641327:220:221.2:41:179:213:1000:1.21226611371278e-83:30.00:39.37	C->T:TCT->TTT:S->F:0.863636363636364:0:110:109.5:15:95:213:1000:1.00120808834366e-46:30.00:39.37	C->T:TCT->TTT:S->F:0.764705882352941:0:17:16.5:4:13:213:41.3175619156239:2.56470005466475e-06:30.00:39.37	C->T:TCT->TTT:S->F:0.740740740740741:0:27:26.4:7:20:213:64.1711294694309:2.76311421358638e-09:30.00:39.37	1	28573,	25361,	RNA polymerase beta subunit
chl	-	rpoB	28023	551	184	4	2	C->T:TCA->TTA:S->L:0.923766816143498:0.000384615384615385:223:251.9:17:206:15:1000:6.67072868704816e-108:35.00:39.37	C->T:TCA->TTA:S->L:0.821138211382114:0:123:129.5:22:101:15:1000:1.02580104969186e-47:35.00:39.37	C->T:TCA->TTA:S->L:0.8:0:15:15:3:12:15:37.5155802298191:5.26052763092137e-06:35.00:39.37	C->T:TCA->TTA:S->L:0.782608695652174:0:23:23:5:18:15:56.7567870294228:1.19367009028868e-08:35.00:39.37	1	28573,	25361,	RNA polymerase beta subunit
chl	-	rpoB	28008	566	189	4	2	C->T:TCG->TTG:S->L:0.675:0.000742240215924426:240:268.7:78:162:612:1000:3.96027821042999e-68:40.00:39.37	C->T:TCG->TTG:S->L:0.601626016260163:0:123:128.7:49:74:612:246.837917285832:5.02744627221329e-30:40.00:39.37	C->T:TCG->TTG:S->L:0.4:0.00588235294117647:15:15.2:9:6:612:10.0780222349057:0.00842911877394637:40.00:39.37	C->T:TCG->TTG:S->L:0.739130434782609:0:23:25.3:6:17:612:54.577999120138:5.76940543639528e-08:40.00:39.37	1	28573,	25361,	RNA polymerase beta subunit
chl	-	rpoB	27396	1178	393	4	2	C->T:TCG->TTG:S->L:0.798850574712644:0:174:180:35:139:822:1000:3.09707576972326e-64:40.00:39.37	C->T:TCG->TTG:S->L:0.887931034482759:0:116:117.9:13:103:822:1000:6.51905495229552e-52:40.00:39.37	C->T:TCG->TTG:S->L:0.947368421052632:0:19:19.3:1:18:822:47.7037250135161:5.6584667505014e-10:40.00:39.37	C->T:TCG->TTG:S->L:0.833333333333333:0:24:25.6:4:20:822:61.3245437172718:6.34930899089722e-10:40.00:39.37	1	28573,	25361,	RNA polymerase beta subunit
chl	-	rpoB	26574	2000	667	4	2	C->T:TCT->TTT:S->F:0.939698492462312:0:199:208.3:12:187:426:1000:4.58147646369588e-100:40.00:39.37	C->T:TCT->TTT:S->F:0.865168539325843:0:89:102.9:12:77:426:230.551941486279:5.2099728038036e-38:40.00:39.37	C->T:TCT->TTT:S->F:0.91304347826087:0:23:24.3:2:21:426:59.6040365351065:3.64368159428782e-11:40.00:39.37	C->T:TCT->TTT:S->F:0.8:0:20:21.2:4:16:426:50.0207736397588:7.70857278087532e-08:40.00:39.37	1	28573,	25361,	RNA polymerase beta subunit
chl	-	rpoB	26148	2426	809	4	2	C->T:TCA->TTA:S->L:0.471830985915493:0:142:150.3:75:67:859:228.637011870713:2.21156507890031e-25:25.00:39.37	C->T:TCA->TTA:S->L:0.341772151898734:0:79:84.8:52:27:859:93.6539823794342:5.07007824124646e-10:25.00:39.37	C->T:TCA->TTA:S->L:0.5:0:26:25.9:13:13:859:44.173784723794:1.63785478951842e-05:25.00:39.37	C->T:TCA->TTA:S->L:0.785714285714286:0:14:14:3:11:859:34.6340353614394:1.69505890329689e-05:25.00:39.37	1	28573,	25361,	RNA polymerase beta subunit
chl	+	psbD	36397	294	98	4	3	A->C:GCA->GCC:A->A:0.998363338788871:0.0004577484259007:611:676.7:1:610:2360:1000:0:45.00:42.75	A->C:GCA->GCC:A->A:0.993220338983051:0.00061773299021057:885:979.2:6:879:2360:1000:0:45.00:42.75	A->C:GCA->GCC:A->A:0.992182802164763:0.000384794815595089:1663:1826.2:13:1650:2360:1000:0:45.00:42.75	A->C:GCA->GCC:A->A:0.991749174917492:0.000461012374855423:1818:1979.3:15:1803:1544:1000:0:45.00:42.75	1	36104,	37165,	photosystem II protein D2
chl	+	psbZ	39357	120	40	4	3	T->A:GTT->GTA:V->V:0.999420961204401:0.000609139498720181:1727:1819.2:1:1726:2960:1000:0:25.00:34.39	T->A:GTT->GTA:V->V:1:0.000178246343016596:2122:2234.1:0:2122:2960:1000:0:25.00:34.39	T->A:GTT->GTA:V->V:1:0.000143909160784448:2682:2775:0:2682:2960:1000:0:25.00:34.39	T->A:GTT->GTA:V->V:1:0.000136344629109085:2841:2958.5:0:2841:2960:1000:0:25.00:34.39	1	39238,	39426,	photosystem II protein Z
chl	-	rps14	40791	80	27	4	2	C->T:TCA->TTA:S->L:0.736051502145923:0.000319488040489573:466:650.2:123:343:69:1000:5.02554215360888e-150:35.00:42.24	C->T:TCA->TTA:S->L:0.745614035087719:0.000558737775112044:456:585:116:340:69:1000:8.35261383065313e-150:35.00:42.24	C->T:TCA->TTA:S->L:0.610354223433243:0.000979741736761047:367:469.1:143:224:69:1000:3.84364536939126e-90:35.00:42.24	C->T:TCA->TTA:S->L:0.628975265017668:0.000185185185185185:283:407.5:105:178:69:1000:1.36903038004037e-72:35.00:42.24	1	40870,	40568,	ribosomal protein S14
chl	-	rps14	40722	149	50	4	2	C->T:TCA->TTA:S->L:0.897184020956123:0.000274297361978128:1527:1782.9:157:1370:761:1000:0:45.00:42.24	C->T:TCA->TTA:S->L:0.885466034755134:6.74763832658569e-05:1266:1450.9:145:1121:761:1000:0:45.00:42.24	C->T:TCA->TTA:S->L:0.808664259927798:0:1108:1293.7:212:896:761:1000:0:45.00:42.24	C->T:TCA->TTA:S->L:0.881765195670275:7.17360114777618e-05:1201:1402.7:142:1059:761:1000:0:45.00:42.24	1	40870,	40568,	ribosomal protein S14
chl	-	ndhK	54028	65	22	4	2	C->T:TCA->TTA:S->L:0.852941176470588:0.00189577717879605:102:105.8:15:87:2328:151.928958194829:2.20113636766525e-42:35.00:39.09	C->T:TCA->TTA:S->L:0.8359375:0:128:137.8:21:107:2328:1000:3.35137705941047e-51:35.00:39.09	C->T:TCA->TTA:S->L:0.840579710144927:0:69:70.3:11:58:2328:176.975985762865:4.43518609856316e-28:35.00:39.09	C->T:TCA->TTA:S->L:0.634146341463415:0:82:82.6:30:52:2328:172.192509940142:1.0764567402751e-21:35.00:39.09	1	54092,	53415,	NADH dehydrogenase subunit K
chl	-	ndhC	54186	323	108	4	2	C->T:TCA->TTA:S->L:0.922077922077922:0.00237359550561798:77:88.7:6:71:158:101.010176350511:2.57491047151808e-37:35.00:35.26	C->T:TCA->TTA:S->L:0.850877192982456:0.000847457627118644:114:120.1:17:97:158:203.762838131047:4.11261963536649e-47:35.00:35.26	C->T:TCA->TTA:S->L:0.826666666666667:0:75:80.1:13:62:158:190.916721279693:1.29342505872948e-29:35.00:35.26	C->T:TCA->TTA:S->L:0.72:0.00408163265306122:50:50:14:36:158:58.3927482165954:4.74329093088883e-16:35.00:35.26	1	54508,	54146,	NADH dehydrogenase subunit 3
chl	+	accD	61729	256	86	2	1			A->G:ATC->GTC:I->V:0.166666666666667:0:54:58.3:45:9:543:31.7261671363196:0.0013596006184413:45.00:34.51	A->G:ATC->GTC:I->V:0.145454545454545:0:55:57.8:47:8:543:28.247475550412:0.00297180778313963:45.00:34.51	1	61474,	63000,	acetyl-CoA carboxylase carboxyltransferase beta subunit
chl	+	accD	62318	845	282	4	2	C->T:TCG->TTG:S->L:0.830508474576271:0:59:59.1:10:49:1132:150.520165629312:1.39605305073887e-23:45.00:34.51	C->T:TCG->TTG:S->L:0.688888888888889:0.00217391304347826:45:47.3:14:31:1132:59.7399233137794:1.28082948928774e-13:45.00:34.51	C->T:TCG->TTG:S->L:0.4125:0:80:78:47:33:494:113.522670961633:1.7682922966407e-12:45.00:34.51	C->T:TCG->TTG:S->L:0.146788990825688:0.000961538461538462:109:108.5:93:16:494:40.7965411776005:8.43160634354521e-06:45.00:34.51	1	61474,	63000,	acetyl-CoA carboxylase carboxyltransferase beta subunit
chl	+	accD	62909	1436	479	4	2	C->T:CCA->CTA:P->L:0.878787878787879:0:66:65.8:8:58:591:171.514386848663:3.99361085165208e-29:40.00:34.51	C->T:CCA->CTA:P->L:0.767857142857143:0:56:61.3:13:43:591:136.482862827893:9.89547785146411e-20:40.00:34.51	C->T:CCA->CTA:P->L:0.578947368421053:0:114:112.9:48:66:591:221.17643272621:1.71045223631746e-26:40.00:34.51	C->T:CCA->CTA:P->L:0.195652173913043:0.00313712448730739:92:94.6:74:18:591:36.4642452783372:1.5193046413344e-06:40.00:34.51	1	61474,	63000,	acetyl-CoA carboxylase carboxyltransferase beta subunit
chl	+	accD	62927	1454	485	4	2	C->T:ACT->ATT:T->I:0.810344827586207:0:58:58.4:11:47:18:146.122429860345:2.96978558066264e-22:35.00:34.51	C->T:ACT->ATT:T->I:0.673076923076923:0:52:52.4:17:35:18:114.751908380197:3.76782834063535e-15:35.00:34.51	C->T:ACT->ATT:T->I:0.422680412371134:0.001:97:102.8:56:41:18:99.8817130551207:2.04218722189252e-15:35.00:34.51	C->T:ACT->ATT:T->I:0.170454545454545:0:88:87.3:73:15:18:52.8611070496312:1.59152706924288e-05:35.00:34.51	1	61474,	63000,	acetyl-CoA carboxylase carboxyltransferase beta subunit
chl	+	psaI	63754	10	4	1	1		C->T:CTT->TTT:L->F:0.152542372881356:0:59:58.1:50:9:276:31.761133149929:0.00140542620342544:30.00:34.23			1	63745,	63855,	photosystem I subunit VIII
chl	+	psaI	63829	85	29	4	1	C->T:CAT->TAT:H->Y:0.806451612903226:0:31:31.6:6:25:10:77.8907368427493:4.99493420145161e-12:20.00:34.23	C->T:CAT->TAT:H->Y:0.864864864864865:0:37:40.9:5:32:10:95.8386435280529:4.87173191612762e-16:20.00:34.23	C->T:CAT->TAT:H->Y:0.53125:0.0032258064516129:32:31:15:17:10:31.844317994869:4.10131181706701e-07:20.00:34.23	C->T:CAT->TAT:H->Y:0.424242424242424:0:33:35.2:19:14:10:48.0887340162494:1.0577067317699e-05:20.00:34.23	1	63745,	63855,	photosystem I subunit VIII
chl	+	petA	67231	633	211	1	3			A->G:GCA->GCG:A->A:0.201923076923077:0:104:103.4:83:21:195:73.8162591444825:1.55235349427893e-07:45.00:39.56		1	66599,	67561,	cytochrome f
chl	-	psbJ	68683	59	20	4	2	C->T:CCT->CTT:P->L:0.954545454545455:0:682:700.1:31:651:1032:1000:0:50.00:36.67	C->T:CCT->CTT:P->L:0.95:0.000478518355637828:820:833.5:41:779:1032:1000:0:50.00:36.67	C->T:CCT->CTT:P->L:0.857931034482759:0.000409703443501531:725:732.9:103:622:1032:1000:7.41540872326948e-302:50.00:36.67	C->T:CCT->CTT:P->L:0.84375:0:672:674.2:105:567:1032:1000:2.18584434512859e-271:50.00:36.67	2	68741,69007,	68619,68891,	photosystem II protein L
chl	-	psbJ	69006	125	42	4	2	C->T:ACG->ATG:T->M:0.836065573770492:0:122:138.9:20:102:323:1000:7.77740406817661e-49:50.00:36.67	C->T:ACG->ATG:T->M:0.808823529411765:0:136:145.6:26:110:323:1000:2.27193207011486e-51:50.00:36.67	C->T:ACG->ATG:T->M:0.657142857142857:0.000675675675675676:140:146.4:48:92:323:226.594016041072:1.74294459690554e-38:50.00:36.67	C->T:ACG->ATG:T->M:0.618421052631579:0.000609756097560976:152:159.9:58:94:323:238.611515250122:2.30373372068741e-38:50.00:36.67	2	68741,69007,	68619,68891,	photosystem II protein L
chl	-	psbF	69073	77	26	4	2	C->T:TCT->TTT:S->F:0.371428571428571:0.00858585858585859:35:34:22:13:67:19.8856113665535:3.11031671318314e-05:45.00:42.50	C->T:TCT->TTT:S->F:0.295081967213115:0.00665312707054994:61:61:43:18:67:30.0466511807565:8.76223163025317e-07:45.00:42.50	C->T:TCT->TTT:S->F:0.174418604651163:0.00507662835249042:86:84.9:71:15:67:27.4146566790999:1.56535721520037e-05:45.00:42.50	C->T:TCT->TTT:S->F:0.222222222222222:0.0143030303030303:72:72.5:56:16:67:22.0051176619956:1.19674399402783e-05:45.00:42.50	1	69149,	69030,	photosystem II protein VI
chl	-	psbE	69197	214	72	4	1	C->T:CCT->TCT:P->S:0.918727915194346:0.000371747211895911:283:263:23:260:46:1000:3.03786209801283e-135:40.00:41.27	C->T:CCT->TCT:P->S:0.941919191919192:0.00081625067901764:396:374.9:23:373:46:1000:5.79658137730547e-200:40.00:41.27	C->T:CCT->TCT:P->S:0.908536585365854:0:328:312.5:30:298:46:1000:4.79737674266462e-153:40.00:41.27	C->T:CCT->TCT:P->S:0.891373801916933:0.000346020761245675:313:297.7:34:279:46:1000:1.68615544987087e-140:40.00:41.27	1	69410,	69159,	photosystem II protein V
chl	+	petL	70721	5	2	4	2	C->T:CCT->CTT:P->L:0.581081081081081:0.00198675496688742:148:148.8:62:86:112:176.488374817279:2.22979140537286e-34:30.00:35.42	C->T:CCT->CTT:P->L:0.471590909090909:0.00115606936416185:176:175.7:93:83:112:195.061826273472:2.76457876746278e-31:30.00:35.42	C->T:CCT->CTT:P->L:0.51063829787234:0.00206185567010309:94:97.3:46:48:112:99.7820547326661:9.86828489380021e-19:30.00:35.42	C->T:CCT->CTT:P->L:0.5:0.00290346907993967:100:103.1:50:50:112:96.8142798981615:2.22296975120798e-19:30.00:35.42	1	70717,	70812,	cytochrome b6/f complex subunit VI
chl	+	petL	70760	44	15	4	2	C->T:TCA->TTA:S->L:0.666666666666667:0.000641025641025641:156:156.3:52:104:39:1000:1.06246058512766e-43:45.00:35.42	C->T:TCA->TTA:S->L:0.563157894736842:0:190:188.6:83:107:39:1000:3.48463659238073e-42:45.00:35.42	C->T:TCA->TTA:S->L:0.558823529411765:0.00304081632653061:102:100.6:45:57:39:107.279536123843:1.04690008475053e-22:45.00:35.42	C->T:TCA->TTA:S->L:0.487603305785124:0:121:116.2:62:59:39:200.865057381426:1.31296819751544e-22:45.00:35.42	1	70717,	70812,	cytochrome b6/f complex subunit VI
chl	+	petG	71079	89	30	1	2			G->A:AGA->AAA:R->K:0.175182481751825:0:137:137.6:113:24:4:84.545936829839:1.97730607418265e-08:40.00:35.09		1	70991,	71104,	cytochrome b6/f complex subunit V
chl	+	petG	71081	91	31	1	1			C->G:CGT->GGT:R->G:0.176470588235294:0:136:137.4:112:24:2:84.5372238862136:1.95977237212723e-08:45.00:35.09		1	70991,	71104,	cytochrome b6/f complex subunit V
chl	+	rps18	73120	221	74	4	2	C->T:TCG->TTG:S->L:0.525806451612903:0:310:307.9:147:163:1532:1000:1.32132187829825e-62:25.00:34.64	C->T:TCG->TTG:S->L:0.395397489539749:0.00020746887966805:478:472.1:289:189:1532:1000:8.88690899563087e-68:25.00:34.64	C->T:TCG->TTG:S->L:0.594262295081967:0:244:244.7:99:145:1532:1000:5.38731007994319e-58:25.00:34.64	C->T:TCG->TTG:S->L:0.479820627802691:0.00044543429844098:446:444:232:214:1532:1000:5.50440831099236e-80:25.00:34.64	1	72900,	73205,	ribosomal protein S18
chl	-	rpl20	73538	308	103	4	2	C->T:TCC->TTC:S->F:0.937853107344633:0.000571428571428571:177:174.5:11:166:418:1000:1.23977431204396e-88:30.00:36.44	C->T:TCC->TTC:S->F:0.915422885572139:0:201:201.4:17:184:418:1000:2.04660638801042e-95:30.00:36.44	C->T:TCC->TTC:S->F:0.902439024390244:0:205:202.7:20:185:418:1000:1.82863866229058e-94:30.00:36.44	C->T:TCC->TTC:S->F:0.867816091954023:0:174:171.2:23:151:418:1000:2.45848242433214e-74:30.00:36.44	1	73845,	73492,	ribosomal protein L20
chl	+	rps12	146382	221	74	3	2	C->T:TCA->TTA:S->L:1:0:9:13:0:9:3029:1000:2.05676676264912e-05:35.00:43.28	C->T:TCA->TTA:S->L:0.964285714285714:0:28:25.6:1:27:3029:67.4796185540377:3.79149863861883e-15:35.00:43.28	C->T:TCA->TTA:S->L:1:0:6:5.6:0:6:3029:1000:0.00108225108225108:35.00:43.28		3	74631,146276,147048,	74744,146507,147073,	ribosomal protein S12
chl	-	rps12	103678	221	74	4	2	C->T:TCA->TTA:S->L:0.9375:0:32:42.8:2:30:315:81.46824741825:3.06118416464521e-16:35.00:43.28	C->T:TCA->TTA:S->L:0.959183673469388:0:49:56.2:2:47:315:119.930948729378:5.00439361051398e-26:35.00:43.28	C->T:TCA->TTA:S->L:0.833333333333333:0:18:19.4:3:15:315:45.9934077879538:1.46554288837986e-07:35.00:43.28	C->T:TCA->TTA:S->L:0.722222222222222:0:18:19.2:5:13:1999:41.9867721442879:3.70782350760104e-06:35.00:43.28	3	74631,103784,103012,	74744,103553,102987,	ribosomal protein S12
chl	-	clpP	74919	559	187	4	1	C->T:CAT->TAT:H->Y:0.921875:0:128:160.1:10:118:120:1000:8.5697701165888e-62:45.00:41.96	C->T:CAT->TAT:H->Y:0.914438502673797:0:187:213.1:16:171:120:1000:1.36572605933611e-88:45.00:41.96	C->T:CAT->TAT:H->Y:0.755681818181818:0.000510204081632653:176:193.7:43:133:120:1000:2.22704408609304e-59:45.00:41.96	C->T:CAT->TAT:H->Y:0.833333333333333:0:138:165.4:23:115:120:1000:7.28533612350387e-55:45.00:41.96	3	76918,76037,75114,	76848,75746,74887,	ATP-dependent Clp protease proteolytic subunit
chl	-	psbN	79346	29	10	4	2	C->T:TCT->TTT:S->F:0.836639439906651:0.000116144018583043:857:854.9:140:717:152:1000:0:45.00:46.21	C->T:TCT->TTT:S->F:0.771428571428571:0.000454087012332096:665:661.3:152:513:152:1000:2.05785185002402e-230:45.00:46.21	C->T:TCT->TTT:S->F:0.837465564738292:0:363:362:59:304:152:1000:7.65493147679085e-145:45.00:46.21	C->T:TCT->TTT:S->F:0.964757709251101:0.000293255131964809:681:681.7:24:657:2247:1000:0:45.00:46.21	1	79374,	79243,	photosystem II protein N
chl	+	petB	80516	12	4	4	3	C->T:GTC->GTT:V->V:0.419558359621451:0.000297619047619048:317:257.3:184:133:240:1000:1.86356882215128e-48:35.00:40.28	C->T:GTC->GTT:V->V:0.49645390070922:0.000233644859813084:423:319.5:213:210:240:1000:3.36877355188992e-79:35.00:40.28	C->T:GTC->GTT:V->V:0.395569620253165:0.000308641975308642:316:254.5:191:125:240:1000:4.68811583552688e-45:35.00:40.28	C->T:GTC->GTT:V->V:0.481308411214953:0:214:162.5:111:103:240:1000:7.31966315191988e-39:35.00:40.28	2	79817,80511,	79822,81152,	cytochrome b6
chl	+	petB	80922	418	140	4	1	C->T:CGG->TGG:R->W:0.882743362831858:0.00212877342218682:452:467.1:53:399:406:1000:1.44973242852421e-198:45.00:40.28	C->T:CGG->TGG:R->W:0.864761904761905:0.000182815356489945:525:537.9:71:454:406:1000:5.66712416312811e-222:45.00:40.28	C->T:CGG->TGG:R->W:0.799522673031026:0:419:436.8:84:335:406:1000:3.28275225946939e-154:45.00:40.28	C->T:CGG->TGG:R->W:0.773809523809524:0.000396825396825397:252:260.5:57:195:406:1000:4.53241946430911e-88:45.00:40.28	2	79817,80511,	79822,81152,	cytochrome b6
chl	+	petB	81115	611	204	4	2	C->T:CCA->CTA:P->L:0.964705882352941:0.000541323877295035:680:736.2:24:656:193:1000:0:45.00:40.28	C->T:CCA->CTA:P->L:0.972049689440994:0.000554493815363381:966:1059.2:27:939:193:1000:0:45.00:40.28	C->T:CCA->CTA:P->L:0.917861799217731:0.000121065375302663:767:810.1:63:704:193:1000:0:45.00:40.28	C->T:CCA->CTA:P->L:0.940647482014389:0:556:593:33:523:193:1000:9.00103223075491e-280:45.00:40.28	2	79817,80511,	79822,81152,	cytochrome b6
chl	-	rpoA	83565	200	67	4	2	C->T:TCT->TTT:S->F:0.695652173913043:0:46:46.2:14:32:168:104.235637426524:4.22251479984961e-14:30.00:35.54	C->T:TCT->TTT:S->F:0.68:0:25:24.3:8:17:2450:55.6290969109561:1.09833789990059e-07:30.00:35.54	C->T:TCT->TTT:S->F:0.513513513513513:0:37:35.3:18:19:168:64.4224006675:8.25137079032779e-08:30.00:35.54	C->T:TCT->TTT:S->F:0.478260869565217:0:23:22.9:12:11:536:37.5019496101284:0.000101349222166012:30.00:35.54	1	83764,	82769,	RNA polymerase alpha subunit
chl	-	rpoA	83397	368	123	2	2	C->T:TCA->TTA:S->L:0.454545454545455:0:55:57:30:25:2282:85.5230240359922:8.4899647923657e-10:45.00:35.54		C->T:TCA->TTA:S->L:0.230769230769231:0:39:37.6:30:9:368:31.5575122086276:0.00116204073757614:45.00:35.54		1	83764,	82769,	RNA polymerase alpha subunit
chl	-	rpoA	83029	736	246	2	1			A->G:AGC->GGC:S->G:0.209677419354839:0:62:61.5:49:13:1914:45.6660003622467:6.05572694743949e-05:45.00:35.54	A->G:AGC->GGC:S->G:0.319148936170213:0:47:47.3:32:15:1914:52.1548394698907:8.08644668118513e-06:45.00:35.54	1	83764,	82769,	RNA polymerase alpha subunit
chl	-	rps8	85198	176	59	1	2				T->G:TTG->TGG:L->W:0.338461538461538:0:65:65.8:43:22:54:76.3379489905392:2.79633300542244e-08:20.00:35.80	1	85373,	84969,	ribosomal protein S8
chl	-	rps8	85144	230	77	1	2				T->A:TTA->TAA:L->*:0.333333333333333:0:72:72.5:48:24:1579:83.3235140657417:5.94517940480365e-09:10.00:35.80	1	85373,	84969,	ribosomal protein S8
chl	-	rps3	87809	528	176	1	3				T->C:GTT->GTC:V->V:0.186440677966102:0:59:60.9:48:11:51:38.7150490360239:0.000292498657695576:40.00:35.01	1	88336,	87680,	ribosomal protein S3
chl	-	rpl22	88790	20	7	2	2			T->G:TTA->TGA:L->*:0.166666666666667:0:72:72.7:60:12:148:42.3015561817595:0.00014826663775036:10.00:34.97	T->G:TTA->TGA:L->*:0.267605633802817:0:71:69.2:52:19:148:66.3991530832464:4.75162004880495e-07:10.00:34.97	1	88809,	88321,	ribosomal protein L22
chl	-	rpl22	88571	239	80	2	2			C->T:ACT->ATT:T->I:0.136363636363636:0:88:88.2:76:12:33:42.4004217746002:0.000163400703215505:35.00:34.97	C->T:ACT->ATT:T->I:0.236363636363636:0:55:56.3:42:13:543:45.560587177733:5.47302252321443e-05:35.00:34.97	1	88809,	88321,	ribosomal protein L22
chl	-	rpl22	88538	272	91	1	2			A->T:AAA->ATA:K->I:0.113924050632911:0.00161290322580645:79:71.8:70:9:510:21.0308029881352:0.00153495524784751:30.00:34.97		1	88809,	88321,	ribosomal protein L22
chl	-	rpl23	90974	71	24	4	2	C->T:TCT->TTT:S->F:1:0:72:98:0:72:18:1000:6.75578447863836e-43:25.00:37.59	C->T:TCT->TTT:S->F:0.955223880597015:0:67:81.8:3:64:18:165.620242580121:3.65349027092697e-35:25.00:37.59	C->T:TCT->TTT:S->F:0.966666666666667:0:30:37.7:1:29:18:71.6864057900299:2.62124125328247e-16:25.00:37.59	C->T:TCT->TTT:S->F:0.878787878787879:0:33:41.3:4:29:18:85.7571934243317:9.14823113818985e-15:25.00:37.59	1	91044,	90763,	ribosomal protein L23
chl	-	rpl23	90956	89	30	4	2	C->T:TCA->TTA:S->L:0.97:0:100:107.9:3:97:4514:1000:1.95310768676515e-54:40.00:37.59	C->T:TCA->TTA:S->L:0.935897435897436:0:78:85:5:73:3807:198.936498486451:4.9836976868093e-39:40.00:37.59	C->T:TCA->TTA:S->L:0.837837837837838:0:37:39.9:6:31:2166:94.7683930634348:3.49140787322487e-15:40.00:37.59	C->T:TCA->TTA:S->L:0.775:0.00232558139534884:40:45.9:9:31:2166:55.7339233179754:1.91099337263602e-14:40.00:37.59	1	91044,	90763,	ribosomal protein L23
chl	-	ndhB	101997	149	50	3	2	C->T:TCA->TTA:S->L:0.708333333333333:0.00416666666666667:24:23.9:7:17:318:27.6335676537052:8.15432683259526e-08:40.00:37.31	C->T:TCA->TTA:S->L:0.647058823529412:0:17:17.4:6:11:318:36.3112001828101:4.3257940922012e-05:40.00:37.31	C->T:TCA->TTA:S->L:1:0:5:4.7:0:5:393:1000:0.00396825396825397:40.00:37.31		2	102145,100689,	101369,99934,	NADH dehydrogenase subunit 2
chl	-	ndhB	101679	467	156	3	2	C->T:CCA->CTA:P->L:0.928571428571429:0:14:15.6:1:13:75:35.9542509321245:3.73910052197846e-07:40.00:37.31	C->T:CCA->CTA:P->L:0.944444444444444:0:18:20.1:1:17:75:45.4051383397603:2.09363269768553e-09:40.00:37.31		C->T:CCA->CTA:P->L:0.833333333333333:0:6:5.9:1:5:1693:15.3311359293179:0.00757575757575757:40.00:37.31	2	102145,100689,	101369,99934,	NADH dehydrogenase subunit 2
chl	-	ndhB	101604	542	181	3	2	C->T:ACG->ATG:T->M:0.8125:0:16:17.9:3:13:44:40.3681506478792:1.61209717721784e-06:30.00:37.31	C->T:ACG->ATG:T->M:0.875:0:16:16.8:2:14:44:41.5506470713685:2.54541659560713e-07:30.00:37.31	C->T:ACG->ATG:T->M:0.916666666666667:0.00769230769230769:12:12.6:1:11:44:10.3065555648113:4.80741495682943e-06:30.00:37.31		2	102145,100689,	101369,99934,	NADH dehydrogenase subunit 2
chl	-	ndhB	101560	586	196	3	1	C->T:CAT->TAT:H->Y:0.6:0:15:22.2:6:9:25:30.0311604596383:0.000349825087456271:40.00:37.31	C->T:CAT->TAT:H->Y:0.666666666666667:0:24:28.7:8:16:25:52.5494373396866:3.2617307330381e-07:40.00:37.31	C->T:CAT->TAT:H->Y:0.8:0:10:14.8:2:8:25:25.0103868198794:0.000357227911407478:40.00:37.31		2	102145,100689,	101369,99934,	NADH dehydrogenase subunit 2
chl	-	ndhB	101535	611	204	3	2	C->T:TCA->TTA:S->L:0.428571428571429:0:28:27.6:16:12:126:41.1956295427007:5.44818489419045e-05:50.00:37.31	C->T:TCA->TTA:S->L:0.566666666666667:0:30:28.4:13:17:126:57.1052275386727:3.0927981720326e-07:50.00:37.31	C->T:TCA->TTA:S->L:0.866666666666667:0:15:15:2:13:898:38.8741679123641:8.76754605153568e-07:50.00:37.31		2	102145,100689,	101369,99934,	NADH dehydrogenase subunit 2
chl	-	ndhB	101409	737	246	2	2	C->T:CCA->CTA:P->L:0.933333333333333:0:15:16.8:1:14:9:38.3586745457846:1.03147600606302e-07:60.00:37.31	C->T:CCA->CTA:P->L:0.866666666666667:0:15:21.5:2:13:9:38.8741679123641:8.76754605153568e-07:60.00:37.31			2	102145,100689,	101369,99934,	NADH dehydrogenase subunit 2
chl	-	ndhB	101400	746	249	2	2	C->T:TCT->TTT:S->F:1:0:13:16.4:0:13:763:1000:9.61482991365883e-08:55.00:37.31	C->T:TCT->TTT:S->F:0.95:0:20:19.2:1:19:763:49.9794435183402:1.52343335590422e-10:55.00:37.31			2	102145,100689,	101369,99934,	NADH dehydrogenase subunit 2
chl	-	ndhB	100637	830	277	3	2	C->T:TCA->TTA:S->L:0.666666666666667:0.00476190476190476:21:21:7:14:6:22.506034837522:2.19976345210345e-06:55.00:37.31	C->T:TCA->TTA:S->L:1:0:13:15.7:0:13:6:1000:9.61482991365883e-08:55.00:37.31	C->T:TCA->TTA:S->L:1:0:8:9.2:0:8:6:1000:7.77000777000777e-05:55.00:37.31		2	102145,100689,	101369,99934,	NADH dehydrogenase subunit 2
chl	-	ndhB	100631	836	279	3	2	C->T:TCA->TTA:S->L:0.6:0:20:20.9:8:12:419:40.0415472795177:2.25475753840605e-05:55.00:37.31	C->T:TCA->TTA:S->L:0.692307692307692:0:13:18.6:4:9:645:29.3456900337539:0.00022883295194508:55.00:37.31	C->T:TCA->TTA:S->L:0.875:0:8:9.9:1:7:645:20.7753235356843:0.0006993006993007:55.00:37.31		2	102145,100689,	101369,99934,	NADH dehydrogenase subunit 2
chl	-	ndhB	100212	1255	419	1	1	C->T:CAT->TAT:H->Y:1:0:8:11.3:0:8:226:1000:7.77000777000777e-05:35.00:37.31				2	102145,100689,	101369,99934,	NADH dehydrogenase subunit 2
chl	-	ndhB	99986	1481	494	4	2	C->T:CCA->CTA:P->L:0.793103448275862:0:29:30.1:6:23:9012:72.1571049117748:5.39842888619349e-11:35.00:37.31	C->T:CCA->CTA:P->L:1:0.0148351648351648:15:14.2:0:15:9012:1000:6.44672503789387e-09:35.00:37.31	C->T:CCA->CTA:P->L:0.8:0:10:9.9:2:8:9012:25.0103868198794:0.000357227911407478:35.00:37.31	C->T:CCA->CTA:P->L:0.666666666666667:0:9:10.9:3:6:9012:19.7060390023825:0.00452488687782805:35.00:37.31	2	102145,100689,	101369,99934,	NADH dehydrogenase subunit 2
chl	-	ndhF	117494	290	97	1	2	C->T:TCA->TTA:S->L:0.26865671641791:0:67:58:49:18:184:62.8982537303256:1.02081506925406e-06:20.00:31.51				1	117783,	115534,	NADH dehydrogenase subunit 5
chl	-	ndhF	116789	995	332	3	2	C->T:ACG->ATG:T->M:0.777777777777778:0:18:18.9:4:14:5157:44.242348478523:8.06048588608918e-07:45.00:31.51	C->T:ACG->ATG:T->M:0.6:0:15:16.5:6:9:5157:30.0311604596383:0.000349825087456271:45.00:31.51		C->T:ACG->ATG:T->M:0.225806451612903:0:31:32.5:24:7:5157:24.5553783430727:0.00534687998128134:45.00:31.51	1	117783,	115534,	NADH dehydrogenase subunit 5
chl	-	ndhD	122883	383	128	4	2	C->T:TCA->TTA:S->L:0.873015873015873:0.00151515151515152:63:64.7:8:55:216:98.6163991873024:1.76292315239679e-27:25.00:36.06	C->T:TCA->TTA:S->L:0.916666666666667:0:48:50.6:4:44:216:124.199473916193:4.20702689523865e-23:25.00:36.06	C->T:TCA->TTA:S->L:0.69047619047619:0:42:41.5:13:29:216:94.6097152112328:8.64359954189266e-13:25.00:36.06	C->T:TCA->TTA:S->L:0.92:0:25:25.2:2:23:216:64.5773365380382:2.77666573945944e-12:25.00:36.06	1	123265,	121763,	NADH dehydrogenase subunit 4
chl	-	ndhD	122667	599	200	4	2	C->T:TCG->TTG:S->L:0.816666666666667:0:60:63.2:11:49:75:151.794963834293:2.65026113910309e-23:35.00:36.06	C->T:TCG->TTG:S->L:0.649122807017544:0:57:58.4:20:37:75:122.074711611911:9.50808547599528e-16:35.00:36.06	C->T:TCG->TTG:S->L:0.414285714285714:0:70:75.2:41:29:75:99.7397878657956:4.68928626514082e-11:35.00:36.06	C->T:TCG->TTG:S->L:0.425925925925926:0:54:53.7:31:23:75:78.9856148168245:5.97036233785717e-09:35.00:36.06	1	123265,	121763,	NADH dehydrogenase subunit 4
chl	-	ndhD	122592	674	225	4	2	C->T:TCA->TTA:S->L:0.803921568627451:0:51:52.2:10:41:204:127.914355335203:2.25663593605979e-19:40.00:36.06	C->T:TCA->TTA:S->L:0.781818181818182:0:55:56.2:12:43:204:135.635541789874:6.08660466311281e-20:40.00:36.06	C->T:TCA->TTA:S->L:0.551724137931034:0:58:57.8:26:32:204:107.790759777772:5.69296825389693e-13:40.00:36.06	C->T:TCA->TTA:S->L:0.590909090909091:0:44:45.1:18:26:204:86.9208542283097:7.04452033390977e-11:40.00:36.06	1	123265,	121763,	NADH dehydrogenase subunit 4
chl	-	ndhD	122388	878	293	4	2	C->T:TCA->TTA:S->L:0.891891891891892:0:74:75.9:8:66:9:192.50585923027:1.52559988586905e-33:40.00:36.06	C->T:TCA->TTA:S->L:0.846153846153846:0:65:67.2:10:55:9:167.161066134412:8.71938369277367e-27:40.00:36.06	C->T:TCA->TTA:S->L:0.607843137254902:0:51:54:20:31:9:103.267319430264:5.63973393524751e-13:40.00:36.06	C->T:TCA->TTA:S->L:0.722222222222222:0:36:38.1:10:26:9:83.9735442885757:9.21183028722711e-12:40.00:36.06	1	123265,	121763,	NADH dehydrogenase subunit 4
chl	-	ndhD	122379	887	296	4	2	C->T:TCT->TTT:S->F:0.89041095890411:0:73:74.5:8:65:411:189.903347714577:5.4698337371402e-33:45.00:36.06	C->T:TCT->TTT:S->F:0.794117647058823:0:68:69.6:14:54:411:169.326708404773:3.69580158528569e-25:45.00:36.06	C->T:TCT->TTT:S->F:0.551020408163265:0:49:52.3:22:27:411:90.9600589345267:4.88239823537156e-11:45.00:36.06	C->T:TCT->TTT:S->F:0.675675675675676:0:37:35.3:12:25:411:81.906763492721:5.28389667533866e-11:45.00:36.06	1	123265,	121763,	NADH dehydrogenase subunit 4
chl	-	ndhD	121968	1298	433	4	2	C->T:TCA->TTA:S->L:0.845360824742268:0.000970873786407767:97:103.3:15:82:12:168.422974079541:1.09274279287249e-39:20.00:36.06	C->T:TCA->TTA:S->L:0.719512195121951:0:82:86.4:23:59:12:190.729945585233:6.04907048376522e-26:20.00:36.06	C->T:TCA->TTA:S->L:0.571428571428571:0:70:76.1:30:40:12:134.242927977973:3.1306796248439e-16:20.00:36.06	C->T:TCA->TTA:S->L:0.621212121212121:0:66:67:25:41:12:136.175226617086:4.24294409954358e-17:20.00:36.06	1	123265,	121763,	NADH dehydrogenase subunit 4
chl	-	ndhD	121956	1310	437	4	2	C->T:TCA->TTA:S->L:0.8:0:105:111.3:21:84:224:1000:4.74465828669213e-39:45.00:36.06	C->T:TCA->TTA:S->L:0.736263736263736:0:91:90.3:24:67:224:215.327498653412:9.63141078202788e-30:45.00:36.06	C->T:TCA->TTA:S->L:0.615384615384615:0:78:81.6:30:48:224:159.63338180687:7.56949029885771e-20:45.00:36.06	C->T:TCA->TTA:S->L:0.546875:0:64:65.7:29:35:224:117.999213047539:4.30492849119021e-14:45.00:36.06	1	123265,	121763,	NADH dehydrogenase subunit 4
chl	-	ndhE	123967	233	78	4	2	C->T:CCA->CTA:P->L:0.891891891891892:0:74:73.2:8:66:303:192.50585923027:1.52559988586905e-33:40.00:32.03	C->T:CCA->CTA:P->L:0.859154929577465:0:71:74.2:10:61:303:183.561091557144:5.04075566842666e-30:40.00:32.03	C->T:CCA->CTA:P->L:0.683544303797468:0:79:81.8:25:54:303:176.525806263641:3.2051524211003e-23:40.00:32.03	C->T:CCA->CTA:P->L:0.590909090909091:0:66:66.3:27:39:303:130.381281342465:5.17131477431586e-16:40.00:32.03	1	124199,	123894,	NADH dehydrogenase subunit 4L
chl	-	ndhG	124914	50	17	4	2	C->T:TCA->TTA:S->L:0.846153846153846:0:52:52:8:44:105:133.72885290753:1.61624410508815e-21:40.00:34.27	C->T:TCA->TTA:S->L:0.670731707317073:0:82:83.3:27:55:105:180.440265419307:1.91752122039182e-23:40.00:34.27	C->T:TCA->TTA:S->L:0.571428571428571:0:35:35:15:20:105:67.1214639889863:2.00633234199851e-08:40.00:34.27	C->T:TCA->TTA:S->L:0.59375:0:32:34.4:13:19:105:63.4819525786393:3.98369787966727e-08:40.00:34.27	1	124963,	124433,	NADH dehydrogenase subunit 6
chl	-	ndhG	124809	155	52	4	2	C->T:CCA->CTA:P->L:0.893617021276596:0:47:43.5:5:42:186:122.263208038913:1.59867022019072e-21:35.00:34.27	C->T:CCA->CTA:P->L:0.75:0:56:55.5:14:42:551:134.285248528311:4.94773892573214e-19:35.00:34.27	C->T:CCA->CTA:P->L:0.6875:0.00303030303030303:32:30:10:22:551:39.2556877903557:8.02915851715882e-10:35.00:34.27	C->T:CCA->CTA:P->L:0.638888888888889:0.00294117647058824:36:33.9:13:23:551:42.3157155923049:5.93422241999551e-10:35.00:34.27	1	124963,	124433,	NADH dehydrogenase subunit 6
chl	-	ndhG	124623	341	114	1	2	C->T:ACT->ATT:T->I:0.173913043478261:0:46:47.7:38:8:365:28.1848355885735:0.00280329101807325:20.00:34.27				1	124963,	124433,	NADH dehydrogenase subunit 6
chl	-	ndhI	125681	162	54	4	3	C->T:CGC->CGT:R->R:1:0:35:35.5:0:35:767:1000:8.91374613243039e-21:65.00:34.52	C->T:CGC->CGT:R->R:1:0:37:35.3:0:37:767:1000:5.72694860524655e-22:65.00:34.52	C->T:CGC->CGT:R->R:1:0:22:23.7:0:22:767:1000:4.75262816646242e-13:65.00:34.52	C->T:CGC->CGT:R->R:1:0:28:28.7:0:28:767:1000:1.30741332366167e-16:65.00:34.52	1	125842,	125339,	NADH dehydrogenase subunit I
chl	-	ndhA	128034	107	36	4	2	C->T:CCT->CTT:P->L:0.428571428571429:0.000613496932515337:154:162.6:88:66:1589:174.599976161371:1.74751489377782e-24:35.00:35.44	C->T:CCT->CTT:P->L:0.507462686567164:0.000704225352112676:134:141.6:66:68:1589:173.162644428862:3.14784435296577e-26:35.00:35.44	C->T:CCT->CTT:P->L:0.471428571428571:0:70:70.4:37:33:1589:112.618864853625:7.92926404420802e-13:35.00:35.44	C->T:CCT->CTT:P->L:0.564516129032258:0.00166666666666667:62:61.7:27:35:1530:74.87112194824:3.16767792942905e-14:35.00:35.44	2	128140,126458,	127589,125919,	NADH dehydrogenase subunit 1
chl	-	ndhA	126445	566	189	4	2	C->T:TCA->TTA:S->L:0.222222222222222:0:54:54.3:42:12:395:42.1080227790782:0.000123001949490799:35.00:35.44	C->T:TCA->TTA:S->L:0.2:0:55:57.5:44:11:395:38.6718602758284:0.000280651503806691:35.00:35.44	C->T:TCA->TTA:S->L:0.314285714285714:0:35:38.2:24:11:395:38.2660542665219:0.000192817097690449:35.00:35.44	C->T:TCA->TTA:S->L:0.354838709677419:0:31:32:20:11:395:38.1005859891171:0.000166588810253759:35.00:35.44	2	128140,126458,	127589,125919,	NADH dehydrogenase subunit 1
chl	-	ndhA	126050	961	321	4	1	C->T:CCT->TCT:P->S:0.648351648351648:0.0010752688172043:91:88:32:59:112:133.851326796503:9.43035859275747e-25:35.00:35.44	C->T:CCT->TCT:P->S:0.63013698630137:0:73:72.3:27:46:112:152.468158648548:3.26063939501646e-19:35.00:35.44	C->T:CCT->TCT:P->S:0.431372549019608:0:51:51.2:29:22:112:75.4974784288264:1.30589647804754e-08:35.00:35.44	C->T:CCT->TCT:P->S:0.508196721311475:0:61:61.1:30:31:112:105.200579550837:2.61988810818463e-12:35.00:35.44	2	128140,126458,	127589,125919,	NADH dehydrogenase subunit 1
chl	-	ndhA	125938	1073	358	4	2	C->T:TCC->TTC:S->F:0.580645161290323:0:62:59.6:26:36:257:120.601192047414:9.60980944882955e-15:45.00:35.44	C->T:TCC->TTC:S->F:0.512820512820513:0.00135135135135135:78:77.8:38:40:257:90.4313270062665:9.83344177915232e-16:45.00:35.44	C->T:TCC->TTC:S->F:0.404761904761905:0:42:43:25:17:257:58.5380959580089:9.96775962818358e-07:45.00:35.44	C->T:TCC->TTC:S->F:0.642857142857143:0:28:25.7:10:18:257:59.4800094386159:6.18058411139025e-08:45.00:35.44	2	128140,126458,	127589,125919,	NADH dehydrogenase subunit 1
chl	-	ndhH	128944	380	127	1	2			C->T:GCA->GTA:A->V:0.131147540983607:0:61:58:53:8:43:28.2780099858411:0.00305832275141737:45.00:38.16		1	129323,	128142,	NADH dehydrogenase subunit 7
chl	-	ndhH	128901	423	141	2	3		C->A:GTC->GTA:V->V:0.109375:0:64:64.1:57:7:82:24.7829480303997:0.00657192241213751:30.00:38.16	C->A:GTC->GTA:V->V:0.145454545454545:0:55:52.8:47:8:68:28.247475550412:0.00297180778313963:30.00:38.16		1	129323,	128142,	NADH dehydrogenase subunit 7
chl	-	ndhH	128833	491	164	1	2			C->T:GCT->GTT:A->V:0.186046511627907:0:43:42.9:35:8:3:28.1573024238329:0.00273289733767536:50.00:38.16		1	129323,	128142,	NADH dehydrogenase subunit 7
chl	-	ndhH	128830	494	165	1	2			C->T:GCT->GTT:A->V:0.19047619047619:0:42:43.5:34:8:11:28.1471209941363:0.00270741577741731:55.00:38.16		1	129323,	128142,	NADH dehydrogenase subunit 7
chl	-	ndhH	128819	505	169	3	1	C->T:CAT->TAT:H->Y:0.777777777777778:0:63:69.9:14:49:169:154.848219674831:1.39186851165918e-22:50.00:38.16	C->T:CAT->TAT:H->Y:0.813559322033898:0.00163934426229508:59:60.7:11:48:169:90.6655697841224:8.88397395924725e-23:50.00:38.16	C->T:CAT->TAT:H->Y:0.377777777777778:0:45:45.1:28:17:71:58.728764375864:1.18046737749843e-06:50.00:38.16		1	129323,	128142,	NADH dehydrogenase subunit 7
chl	-	ndhH	128748	576	192	1	3			T->G:CTT->CTG:L->L:0.24:0:50:52.1:38:12:5:42.0423300155922:0.000115572370690871:30.00:38.16		1	129323,	128142,	NADH dehydrogenase subunit 7
chl	-	ndhH	128743	581	194	1	2			C->T:ACG->ATG:T->M:0.254901960784314:0:51:53.5:38:13:709:45.4845348480152:5.09204999578596e-05:35.00:38.16		1	129323,	128142,	NADH dehydrogenase subunit 7
chl	-	ndhH	128650	674	225	2	2	G->A:CGA->CAA:R->Q:0.105882352941176:0.00117647058823529:85:85.1:76:9:616:22.2721708853269:0.00156270752501603:55.00:38.16	G->A:CGA->CAA:R->Q:0.146067415730337:0:89:89.1:76:13:27:45.8999999246986:7.61613447190918e-05:55.00:38.16			1	129323,	128142,	NADH dehydrogenase subunit 7
chl	-	ndhH	128623	701	234	1	2		G->T:CGT->CTT:R->L:0.126436781609195:0:87:94.1:76:11:589:38.8959083537144:0.000348721012959921:40.00:38.16			1	129323,	128142,	NADH dehydrogenase subunit 7
chl	-	ycf1	132090	3593	1198	1	2				G->A:AGT->AAT:S->N:0.473684210526316:0:19:18.3:10:9:247:30.7041158980943:0.000566695727986053:25.00:30.96	1	135682,	130001,	hypothetical chloroplast RF1
chl	-	ycf1	131820	3863	1288	4	2	A->G:CAA->CGA:Q->R:0.842105263157895:0:19:20.3:3:16:3001:48.7691157164293:4.35701939788603e-08:15.00:30.96	A->G:CAA->CGA:Q->R:0.942857142857143:0:35:34.6:2:33:2919:88.4937551592193:5.93655492419851e-18:15.00:30.96	A->G:CAA->CGA:Q->R:0.611111111111111:0:18:18.5:7:11:615:36.6171636497358:5.29689072514433e-05:15.00:30.96	A->G:CAA->CGA:Q->R:0.583333333333333:0:24:25.3:10:14:615:46.8753645151195:4.06629098052083e-06:15.00:30.96	1	135682,	130001,	hypothetical chloroplast RF1
chl	-	ycf1	131205	4478	1493	2	2			A->T:CAA->CTA:Q->L:0.179487179487179:0:39:33.6:32:7:1:24.6507192922767:0.00582191780821918:35.00:30.96	A->T:CAA->CTA:Q->L:0.418604651162791:0:43:39.8:25:18:1:61.8733625734706:3.9871038512734e-07:35.00:30.96	1	135682,	130001,	hypothetical chloroplast RF1
chl	-	ycf1	131037	4646	1549	1	2				A->T:AAA->ATA:K->I:0.175:0:40:39.2:33:7:352:24.6595911854506:0.00586881472957423:15.00:30.96	1	135682,	130001,	hypothetical chloroplast RF1
chl	+	ndhB	148456	542	181	2	2	C->T:ACG->ATG:T->M:1:0:5:5:0:5:2074:1000:0.00396825396825397:30.00:37.31		C->T:ACG->ATG:T->M:0.857142857142857:0:7:6.5:1:6:2074:18.08435715152:0.00233100233100233:30.00:37.31		2	147915,149371,	148691,150126,	NADH dehydrogenase subunit 2
chl	+	ndhB	148651	737	246	2	2	C->T:CCA->CTA:P->L:1:0:6:6.7:0:6:195:1000:0.00108225108225108:60.00:37.31	C->T:CCA->CTA:P->L:0.75:0:8:10.3:2:6:1813:19.1836069326159:0.00349650349650349:60.00:37.31			2	147915,149371,	148691,150126,	NADH dehydrogenase subunit 2
chl	+	ndhB	148660	746	249	3	2	C->T:TCT->TTT:S->F:1:0:7:7:0:7:9:1000:0.000291375291375291:55.00:37.31	C->T:TCT->TTT:S->F:1:0:10:10.5:0:10:9:1000:5.41254411223454e-06:55.00:37.31		C->T:TCT->TTT:S->F:0.6:0:10:9.3:4:6:5307:20.0207736397589:0.00541795665634674:55.00:37.31	2	147915,149371,	148691,150126,	NADH dehydrogenase subunit 2
chl	+	ndhB	149423	830	277	1	2		C->T:TCA->TTA:S->L:1:0:8:10.7:0:8:763:1000:7.77000777000777e-05:55.00:37.31			2	147915,149371,	148691,150126,	NADH dehydrogenase subunit 2
chl	+	ndhB	149429	836	279	2	2	C->T:TCA->TTA:S->L:0.75:0:8:8.3:2:6:769:19.1836069326159:0.00349650349650349:55.00:37.31	C->T:TCA->TTA:S->L:1:0:8:9.1:0:8:6:1000:7.77000777000777e-05:55.00:37.31			2	147915,149371,	148691,150126,	NADH dehydrogenase subunit 2
chl	+	ndhB	150074	1481	494	1	2		C->T:CCA->CTA:P->L:1:0.0166666666666667:6:5.8:0:6:645:1000:0.00108225108225108:35.00:37.31			2	147915,149371,	148691,150126,	NADH dehydrogenase subunit 2
chl	-	ycf2	153798	4891	1631	1	1		G->C:GCC->CCC:A->P:0.857142857142857:0:7:7.6:1:6:875:18.08435715152:0.00233100233100233:65.00:37.72			1	158688,	151786,	Ycf2
chl	-	ycf2	152923	5766	1922	1	3		G->A:GCG->GCA:A->A:0.833333333333333:0:6:5.4:1:5:2849:15.3311359293179:0.00757575757575757:50.00:37.72			1	158688,	151786,	Ycf2
chl	+	rpl23	159086	71	24	4	2	C->T:TCT->TTT:S->F:1:0:14:13.4:0:14:9657:1000:2.49273368131896e-08:25.00:37.59	C->T:TCT->TTT:S->F:0.684210526315789:0:19:20.7:6:13:5288:42.4888159289043:5.01057230756896e-06:25.00:37.59	C->T:TCT->TTT:S->F:0.875:0:8:8:1:7:10630:20.7753235356843:0.0006993006993007:25.00:37.59	C->T:TCT->TTT:S->F:0.8:0:10:11.8:2:8:10426:25.0103868198794:0.000357227911407478:25.00:37.59	1	159016,	159297,	ribosomal protein L23
chl	+	rpl23	159104	89	30	4	2	C->T:TCA->TTA:S->L:0.961538461538462:0:26:27.4:1:25:18:63.2107363843785:5.44444262639111e-14:40.00:37.59	C->T:TCA->TTA:S->L:0.818181818181818:0.00645161290322581:33:32.7:6:27:18:34.7238529612908:4.51922618226575e-13:40.00:37.59	C->T:TCA->TTA:S->L:0.714285714285714:0:14:14.6:4:10:18:32.3832211055754:7.62776506483601e-05:40.00:37.59	C->T:TCA->TTA:S->L:0.75:0:12:12.3:3:9:18:28.7754103989239:0.000168259523489029:40.00:37.59	1	159016,	159297,	ribosomal protein L23
