## supplementary TableS2 for "Dynamic response of RNA editing to temperature in Grape by RNA deep-sequencing"

### Sheet: SRP091989.out_cluster
Table S2. A matrix for editing allele proportion of RNA editing sites in all chloroplast samples
	T25	T35	T40	T45
chl-69197	0.918728	0.941919	0.908537	0.891374
chl-100212	1	0	0	0
chl-125681	1	1	1	1
chl-63829	0.806452	0.864865	0.53125	0.424242
chl-101560	0.6	0.666667	0.8	0
chl-62927	0.810345	0.673077	0.42268	0.170455
chl-148651	1	0.75	0	0
chl-5218	0.900369	0.830709	0.747368	0.723005
chl-70760	0.666667	0.563158	0.558824	0.487603
chl-101604	0.8125	0.875	0.916667	0
chl-69073	0.371429	0.295082	0.174419	0.222222
chl-63754	0	0.152542	0	0
chl-149429	0.75	1	0	0
chl-88538	0	0	0.113924	0
chl-126445	0.222222	0.2	0.314286	0.354839
chl-28236	0.813636	0.863636	0.764706	0.740741
chl-2288	0.257576	0	0	0
chl-87809	0	0	0	0.186441
chl-124809	0.893617	0.75	0.6875	0.638889
chl-83397	0.454545	0	0.230769	0
chl-101997	0.708333	0.647059	1	0
chl-71079	0	0	0.175182	0
chl-122388	0.891892	0.846154	0.607843	0.722222
chl-62909	0.878788	0.767857	0.578947	0.195652
chl-26574	0.939698	0.865169	0.913043	0.8
chl-149423	0	1	0	0
chl-68683	0.954545	0.95	0.857931	0.84375
chl-36397	0.998363	0.99322	0.992183	0.991749
chl-131037	0	0	0	0.175
chl-122883	0.873016	0.916667	0.690476	0.92
chl-117494	0.268657	0	0	0
chl-81115	0.964706	0.97205	0.917862	0.940647
chl-19484	0.72	0.733333	0.769231	0
chl-131820	0.842105	0.942857	0.611111	0.583333
chl-3077	0.176471	0	0	0
chl-122667	0.816667	0.649123	0.414286	0.425926
chl-22321	1	1	1	1
chl-122379	0.890411	0.794118	0.55102	0.675676
chl-128830	0	0	0.190476	0
chl-12470	0.957746	0.980469	0.815668	0.725581
chl-83029	0	0	0.209677	0.319149
chl-26148	0.471831	0.341772	0.5	0.785714
chl-54028	0.852941	0.835938	0.84058	0.634146
chl-159104	0.961538	0.818182	0.714286	0.75
chl-128748	0	0	0.24	0
chl-5287	0.70068	0.667883	0.640693	0.588235
chl-85198	0	0	0	0.338462
chl-88571	0	0	0.136364	0.236364
chl-131205	0	0	0.179487	0.418605
chl-24079	0.508475	0.857143	0.631579	0.576923
chl-128650	0.105882	0.146067	0	0
chl-17632	0.882353	0.931818	0.828571	0.5
chl-116789	0.777778	0.6	0	0.225806
chl-79346	0.836639	0.771429	0.837466	0.964758
chl-101679	0.928571	0.944444	0	0.833333
chl-128819	0.777778	0.813559	0.377778	0
chl-71081	0	0	0.176471	0
chl-25289	0.480447	0.55	0.363636	0.615385
chl-2891	0.111111	0	0	0
chl-88790	0	0	0.166667	0.267606
chl-3228	0	0.116279	0.353659	0.548077
chl-159086	1	0.684211	0.875	0.8
chl-20840	1	1	0	0
chl-85144	0	0	0	0.333333
chl-124914	0.846154	0.670732	0.571429	0.59375
chl-40791	0.736052	0.745614	0.610354	0.628975
chl-17698	0.976744	0.914286	0.758621	0.555556
chl-73538	0.937853	0.915423	0.902439	0.867816
chl-74919	0.921875	0.914439	0.755682	0.833333
chl-23120	0.801802	0.805195	0.76	0.785714
chl-12347	0.92953	0.934579	0.80663	0.756477
chl-67231	0	0	0.201923	0
chl-128743	0	0	0.254902	0
chl-152923	0	0.833333	0	0
chl-8626	0.606936	0.542529	0.553073	0.590164
chl-62318	0.830508	0.688889	0.4125	0.146789
chl-101535	0.428571	0.566667	0.866667	0
chl-124623	0.173913	0	0	0
chl-90956	0.97	0.935897	0.837838	0.775
chl-146382	1	0.964286	1	0
chl-28008	0.675	0.601626	0.4	0.73913
chl-150074	0	1	0	0
chl-73120	0.525806	0.395397	0.594262	0.479821
chl-123967	0.891892	0.859155	0.683544	0.590909
chl-12113	0.920354	0.916667	0.751174	0.735751
chl-99986	0.793103	1	0.8	0.666667
chl-80516	0.419558	0.496454	0.39557	0.481308
chl-128034	0.428571	0.507463	0.471429	0.564516
chl-69006	0.836066	0.808824	0.657143	0.618421
chl-148456	1	0	0.857143	0
chl-28023	0.923767	0.821138	0.8	0.782609
chl-125938	0.580645	0.512821	0.404762	0.642857
chl-3370	0.144144	0.149254	0	0
chl-27396	0.798851	0.887931	0.947368	0.833333
chl-128901	0	0.109375	0.145455	0
chl-128623	0	0.126437	0	0
chl-128833	0	0	0.186047	0
chl-101400	1	0.95	0	0
chl-70721	0.581081	0.471591	0.510638	0.5
chl-100637	0.666667	1	1	0
chl-100631	0.6	0.692308	0.875	0
chl-126050	0.648352	0.630137	0.431373	0.508197
chl-121956	0.8	0.736264	0.615385	0.546875
chl-83565	0.695652	0.68	0.513514	0.478261
chl-14539	0.917603	0.875	0.771605	0.798561
chl-39357	0.999421	1	1	1
chl-132090	0	0	0	0.473684
chl-148660	1	1	0	0.6
chl-90974	1	0.955224	0.966667	0.878788
chl-16393	0.988827	0.987261	0.990741	0.907563
chl-101409	0.933333	0.866667	0	0
chl-122592	0.803922	0.781818	0.551724	0.590909
chl-61729	0	0	0.166667	0.145455
chl-121968	0.845361	0.719512	0.571429	0.621212
chl-153798	0	0.857143	0	0
chl-80922	0.882743	0.864762	0.799523	0.77381
chl-103678	0.9375	0.959184	0.833333	0.722222
chl-128944	0	0	0.131148	0
chl-54186	0.922078	0.850877	0.826667	0.72
chl-17812	0.860465	0.789474	0.736842	1
chl-18605	0.723404	0.5	0.625	0.571429
chl-40722	0.897184	0.885466	0.808664	0.881765
