## supplementary TableS3 for "Dynamic response of RNA editing to temperature in Grape by RNA deep-sequencing"

### Sheet: SRP091989.out_DPR
Table S3.Pairwise comparison of editing allele proportion in all chloroplast samples
Chr	Position	Proportion1	Alt1	Ref1	Proportion2	Alt2	Ref2	Fold(log2)	Pvalue
#T25 vs T35
chl	69197	0.918728	260	23	0.941919	373	23	0.04	0.278509
chl	100212	1	8	0	0	0	0	NA	1
chl	125681	1	35	0	1	37	0	0	1
chl	63829	0.806452	25	6	0.864865	32	5	0.1	0.531033
chl	101560	0.6	9	6	0.666667	16	8	0.15	0.739704
chl	62927	0.810345	47	11	0.673077	35	17	-0.27	0.126043
chl	148651	1	6	0	0.75	6	2	-0.42	0.472527
chl	5218	0.900369	244	27	0.830709	211	43	-0.12	0.0208623
chl	70760	0.666667	104	52	0.563158	107	83	-0.24	0.0596517
chl	101604	0.8125	13	3	0.875	14	2	0.11	1
chl	69073	0.371429	13	22	0.295082	18	43	-0.33	0.4997
chl	63754	0	0	0	0.152542	9	50	NA	1
chl	149429	0.75	6	2	1	8	0	0.42	0.233333
chl	126445	0.222222	12	42	0.2	11	44	-0.15	0.817827
chl	28236	0.813636	179	41	0.863636	95	15	0.09	0.279648
chl	2288	0.257576	17	49	0	0	0	NA	1
chl	124809	0.893617	42	5	0.75	42	14	-0.25	0.076495
chl	83397	0.454545	25	30	0	0	0	NA	1
chl	101997	0.708333	17	7	0.647059	11	6	-0.13	0.74171
chl	122388	0.891892	66	8	0.846154	55	10	-0.08	0.457337
chl	62909	0.878788	58	8	0.767857	43	13	-0.19	0.148398
chl	26574	0.939698	187	12	0.865169	77	12	-0.12	0.0401584
chl	149423	0	0	0	1	8	0	NA	1
chl	68683	0.954545	651	31	0.95	779	41	-0.01	0.717146
chl	36397	0.998363	610	1	0.99322	879	6	-0.01	0.251398
chl	122883	0.873016	55	8	0.916667	44	4	0.07	0.548349
chl	117494	0.268657	18	49	0	0	0	NA	1
chl	81115	0.964706	656	24	0.97205	939	27	0.01	0.470411
chl	19484	0.72	18	7	0.733333	11	4	0.03	1
chl	131820	0.842105	16	3	0.942857	33	2	0.16	0.331533
chl	3077	0.176471	15	70	0	0	0	NA	1
chl	122667	0.816667	49	11	0.649123	37	20	-0.33	0.0585459
chl	122379	0.890411	65	8	0.794118	54	14	-0.17	0.163011
chl	22321	1	71	0	1	33	0	0	1
chl	12470	0.957746	272	12	0.980469	251	5	0.03	0.146347
chl	26148	0.471831	67	75	0.341772	27	52	-0.47	0.0663305
chl	159104	0.961538	25	1	0.818182	27	6	-0.23	0.121132
chl	54028	0.852941	87	15	0.835938	107	21	-0.03	0.855364
chl	5287	0.70068	206	88	0.667883	183	91	-0.07	0.416946
chl	128650	0.105882	9	76	0.146067	13	76	0.46	0.497409
chl	24079	0.508475	60	58	0.857143	54	9	0.75	2.22926e-06
chl	17632	0.882353	45	6	0.931818	41	3	0.08	0.49763
chl	116789	0.777778	14	4	0.6	9	6	-0.37	0.448261
chl	79346	0.836639	717	140	0.771429	513	152	-0.12	0.00160744
chl	101679	0.928571	13	1	0.944444	17	1	0.02	1
chl	128819	0.777778	49	14	0.813559	48	11	0.06	0.659744
chl	25289	0.480447	86	93	0.55	55	45	0.2	0.317906
chl	2891	0.111111	10	80	0	0	0	NA	1
chl	3228	0	0	0	0.116279	10	76	NA	1
chl	159086	1	14	0	0.684211	13	6	-0.55	0.0272083
chl	20840	1	40	0	1	17	0	0	1
chl	124914	0.846154	44	8	0.670732	55	27	-0.34	0.0273468
chl	40791	0.736052	343	123	0.745614	340	116	0.02	0.763964
chl	17698	0.976744	42	1	0.914286	32	3	-0.1	0.320525
chl	73538	0.937853	166	11	0.915423	184	17	-0.03	0.4376
chl	74919	0.921875	118	10	0.914439	171	16	-0.01	1
chl	23120	0.801802	89	22	0.805195	62	15	0.01	1
chl	12347	0.92953	277	21	0.934579	200	14	0.01	0.861034
chl	152923	0	0	0	0.833333	5	1	NA	1
chl	8626	0.606936	315	204	0.542529	236	199	-0.16	0.0484437
chl	62318	0.830508	49	10	0.688889	31	14	-0.27	0.10434
chl	101535	0.428571	12	16	0.566667	17	13	0.4	0.430854
chl	124623	0.173913	8	38	0	0	0	NA	1
chl	90956	0.97	97	3	0.935897	73	5	-0.05	0.300703
chl	146382	1	9	0	0.964286	27	1	-0.05	1
chl	150074	0	0	0	1	6	0	NA	1
chl	28008	0.675	162	78	0.601626	74	49	-0.17	0.200822
chl	123967	0.891892	66	8	0.859155	61	10	-0.05	0.619544
chl	73120	0.525806	163	147	0.395397	189	289	-0.41	0.000422394
chl	99986	0.793103	23	6	1	15	0	0.33	0.0803383
chl	12113	0.920354	208	18	0.916667	220	20	-0.01	1
chl	80516	0.419558	133	184	0.496454	210	213	0.24	0.0442415
chl	128034	0.428571	66	88	0.507463	68	66	0.24	0.194101
chl	148456	1	5	0	0	0	0	NA	1
chl	69006	0.836066	102	20	0.808824	110	26	-0.05	0.626678
chl	125938	0.580645	36	26	0.512821	40	38	-0.18	0.495361
chl	28023	0.923767	206	17	0.821138	101	22	-0.17	0.00698077
chl	3370	0.144144	16	95	0.149254	10	57	0.05	1
chl	128623	0	0	0	0.126437	11	76	NA	1
chl	128901	0	0	0	0.109375	7	57	NA	1
chl	27396	0.798851	139	35	0.887931	103	13	0.15	0.0530822
chl	100637	0.666667	14	7	1	13	0	0.58	0.0286325
chl	70721	0.581081	86	62	0.471591	83	93	-0.3	0.0577985
chl	101400	1	13	0	0.95	19	1	-0.07	1
chl	126050	0.648352	59	32	0.630137	46	27	-0.04	0.870481
chl	100631	0.6	12	8	0.692308	9	4	0.21	0.718818
chl	121956	0.8	84	21	0.736264	67	24	-0.12	0.310978
chl	83565	0.695652	32	14	0.68	17	8	-0.03	1
chl	39357	0.999421	1726	1	1	2122	0	0	0.448688
chl	14539	0.917603	245	22	0.875	196	28	-0.07	0.135064
chl	148660	1	7	0	1	10	0	0	1
chl	16393	0.988827	177	2	0.987261	155	2	0	1
chl	90974	1	72	0	0.955224	64	3	-0.07	0.109375
chl	122592	0.803922	41	10	0.781818	43	12	-0.04	0.814805
chl	101409	0.933333	14	1	0.866667	13	2	-0.11	1
chl	121968	0.845361	82	15	0.719512	59	23	-0.23	0.0451861
chl	153798	0	0	0	0.857143	6	1	NA	1
chl	103678	0.9375	30	2	0.959184	47	2	0.03	0.645637
chl	80922	0.882743	399	53	0.864762	454	71	-0.03	0.440991
chl	17812	0.860465	37	6	0.789474	15	4	-0.12	0.47896
chl	54186	0.922078	71	6	0.850877	97	17	-0.12	0.175671
chl	18605	0.723404	34	13	0.5	9	9	-0.53	0.141729
chl	40722	0.897184	1370	157	0.885466	1121	145	-0.02	0.327965
#T25 vs T40
chl	69197	0.918728	260	23	0.908537	298	30	-0.02	0.668774
chl	100212	1	8	0	0	0	0	NA	1
chl	125681	1	35	0	1	22	0	0	1
chl	63829	0.806452	25	6	0.53125	17	15	-0.6	0.0319431
chl	101560	0.6	9	6	0.8	8	2	0.42	0.401789
chl	62927	0.810345	47	11	0.42268	41	56	-0.94	2.10937e-06
chl	148651	1	6	0	0	0	0	NA	1
chl	5218	0.900369	244	27	0.747368	142	48	-0.27	1.81663e-05
chl	70760	0.666667	104	52	0.558824	57	45	-0.25	0.0885342
chl	101604	0.8125	13	3	0.916667	11	1	0.17	0.613187
chl	69073	0.371429	13	22	0.174419	15	71	-1.09	0.0310657
chl	149429	0.75	6	2	0	0	0	NA	1
chl	88538	0	0	0	0.113924	9	70	NA	1
chl	126445	0.222222	12	42	0.314286	11	24	0.5	0.457601
chl	28236	0.813636	179	41	0.764706	13	4	-0.09	0.538191
chl	2288	0.257576	17	49	0	0	0	NA	1
chl	124809	0.893617	42	5	0.6875	22	10	-0.38	0.0384838
chl	83397	0.454545	25	30	0.230769	9	30	-0.98	0.0308369
chl	101997	0.708333	17	7	1	5	0	0.5	0.296493
chl	71079	0	0	0	0.175182	24	113	NA	1
chl	122388	0.891892	66	8	0.607843	31	20	-0.55	0.000346987
chl	62909	0.878788	58	8	0.578947	66	48	-0.6	2.25959e-05
chl	26574	0.939698	187	12	0.913043	21	2	-0.04	0.643679
chl	68683	0.954545	651	31	0.857931	622	103	-0.15	3.14959e-10
chl	36397	0.998363	610	1	0.992183	1650	13	-0.01	0.130697
chl	122883	0.873016	55	8	0.690476	29	13	-0.34	0.0268868
chl	117494	0.268657	18	49	0	0	0	NA	1
chl	81115	0.964706	656	24	0.917862	704	63	-0.07	0.000218531
chl	19484	0.72	18	7	0.769231	10	3	0.1	1
chl	131820	0.842105	16	3	0.611111	11	7	-0.46	0.151026
chl	3077	0.176471	15	70	0	0	0	NA	1
chl	122667	0.816667	49	11	0.414286	29	41	-0.98	2.74735e-06
chl	122379	0.890411	65	8	0.55102	27	22	-0.69	3.10267e-05
chl	22321	1	71	0	1	5	0	0	1
chl	128830	0	0	0	0.190476	8	34	NA	1
chl	12470	0.957746	272	12	0.815668	177	40	-0.23	2.4587e-07
chl	83029	0	0	0	0.209677	13	49	NA	1
chl	26148	0.471831	67	75	0.5	13	13	0.08	0.833249
chl	159104	0.961538	25	1	0.714286	10	4	-0.43	0.0425952
chl	54028	0.852941	87	15	0.84058	58	11	-0.02	0.831325
chl	128748	0	0	0	0.24	12	38	NA	1
chl	5287	0.70068	206	88	0.640693	148	83	-0.13	0.159694
chl	131205	0	0	0	0.179487	7	32	NA	1
chl	88571	0	0	0	0.136364	12	76	NA	1
chl	128650	0.105882	9	76	0	0	0	NA	1
chl	24079	0.508475	60	58	0.631579	12	7	0.31	0.336751
chl	17632	0.882353	45	6	0.828571	29	6	-0.09	0.53614
chl	116789	0.777778	14	4	0	0	0	NA	1
chl	79346	0.836639	717	140	0.837466	304	59	0	1
chl	101679	0.928571	13	1	0	0	0	NA	1
chl	128819	0.777778	49	14	0.377778	17	28	-1.04	4.73804e-05
chl	71081	0	0	0	0.176471	24	112	NA	1
chl	25289	0.480447	86	93	0.363636	12	21	-0.4	0.256404
chl	2891	0.111111	10	80	0	0	0	NA	1
chl	88790	0	0	0	0.166667	12	60	NA	1
chl	3228	0	0	0	0.353659	29	53	NA	1
chl	159086	1	14	0	0.875	7	1	-0.19	0.363636
chl	20840	1	40	0	0	0	0	NA	1
chl	124914	0.846154	44	8	0.571429	20	15	-0.57	0.00628958
chl	40791	0.736052	343	123	0.610354	224	143	-0.27	0.000132019
chl	17698	0.976744	42	1	0.758621	22	7	-0.36	0.00596588
chl	73538	0.937853	166	11	0.902439	185	20	-0.06	0.260169
chl	74919	0.921875	118	10	0.755682	133	43	-0.29	0.000118049
chl	23120	0.801802	89	22	0.76	19	6	-0.08	0.596172
chl	12347	0.92953	277	21	0.80663	146	35	-0.2	0.000102339
chl	128743	0	0	0	0.254902	13	38	NA	1
chl	67231	0	0	0	0.201923	21	83	NA	1
chl	8626	0.606936	315	204	0.553073	198	160	-0.13	0.125054
chl	62318	0.830508	49	10	0.4125	33	47	-1.01	6.94528e-07
chl	101535	0.428571	12	16	0.866667	13	2	1.02	0.00875763
chl	124623	0.173913	8	38	0	0	0	NA	1
chl	90956	0.97	97	3	0.837838	31	6	-0.21	0.0120275
chl	146382	1	9	0	1	6	0	0	1
chl	28008	0.675	162	78	0.4	6	9	-0.75	0.0460486
chl	123967	0.891892	66	8	0.683544	54	25	-0.38	0.00280088
chl	73120	0.525806	163	147	0.594262	145	99	0.18	0.121139
chl	99986	0.793103	23	6	0.8	8	2	0.01	1
chl	12113	0.920354	208	18	0.751174	160	53	-0.29	1.95649e-06
chl	80516	0.419558	133	184	0.39557	125	191	-0.08	0.571502
chl	128034	0.428571	66	88	0.471429	33	37	0.14	0.564591
chl	148456	1	5	0	0.857143	6	1	-0.22	1
chl	69006	0.836066	102	20	0.657143	92	48	-0.35	0.00111237
chl	125938	0.580645	36	26	0.404762	17	25	-0.52	0.109574
chl	28023	0.923767	206	17	0.8	12	3	-0.21	0.120065
chl	3370	0.144144	16	95	0	0	0	NA	1
chl	128901	0	0	0	0.145455	8	47	NA	1
chl	27396	0.798851	139	35	0.947368	18	1	0.25	0.209607
chl	128833	0	0	0	0.186047	8	35	NA	1
chl	100637	0.666667	14	7	1	8	0	0.58	0.142067
chl	70721	0.581081	86	62	0.510638	48	46	-0.19	0.291867
chl	101400	1	13	0	0	0	0	NA	1
chl	126050	0.648352	59	32	0.431373	22	29	-0.59	0.0140505
chl	100631	0.6	12	8	0.875	7	1	0.54	0.214351
chl	121956	0.8	84	21	0.615385	48	30	-0.38	0.00756272
chl	83565	0.695652	32	14	0.513514	19	18	-0.44	0.114186
chl	39357	0.999421	1726	1	1	2682	0	0	0.391699
chl	14539	0.917603	245	22	0.771605	125	37	-0.25	3.78877e-05
chl	148660	1	7	0	0	0	0	NA	1
chl	16393	0.988827	177	2	0.990741	107	1	0	1
chl	90974	1	72	0	0.966667	29	1	-0.05	0.294118
chl	122592	0.803922	41	10	0.551724	32	26	-0.54	0.0076298
chl	101409	0.933333	14	1	0	0	0	NA	1
chl	61729	0	0	0	0.166667	9	45	NA	1
chl	121968	0.845361	82	15	0.571429	40	30	-0.56	0.00016398
chl	103678	0.9375	30	2	0.833333	15	3	-0.17	0.336329
chl	80922	0.882743	399	53	0.799523	335	84	-0.14	0.000788783
chl	128944	0	0	0	0.131148	8	53	NA	1
chl	17812	0.860465	37	6	0.736842	14	5	-0.22	0.288088
chl	54186	0.922078	71	6	0.826667	62	13	-0.16	0.0893418
chl	18605	0.723404	34	13	0.625	15	9	-0.21	0.42622
chl	40722	0.897184	1370	157	0.808664	896	212	-0.15	1.48509e-10
#T25 vs T45
chl	69197	0.918728	260	23	0.891374	279	34	-0.04	0.268132
chl	100212	1	8	0	0	0	0	NA	1
chl	125681	1	35	0	1	28	0	0	1
chl	63829	0.806452	25	6	0.424242	14	19	-0.93	0.0022209
chl	101560	0.6	9	6	0	0	0	NA	1
chl	62927	0.810345	47	11	0.170455	15	73	-2.25	1.0975e-14
chl	148651	1	6	0	0	0	0	NA	1
chl	5218	0.900369	244	27	0.723005	154	59	-0.32	5.97183e-07
chl	70760	0.666667	104	52	0.487603	59	62	-0.45	0.00314668
chl	101604	0.8125	13	3	0	0	0	NA	1
chl	69073	0.371429	13	22	0.222222	16	56	-0.74	0.111787
chl	149429	0.75	6	2	0	0	0	NA	1
chl	126445	0.222222	12	42	0.354839	11	20	0.68	0.211485
chl	28236	0.813636	179	41	0.740741	20	7	-0.14	0.437845
chl	2288	0.257576	17	49	0	0	0	NA	1
chl	87809	0	0	0	0.186441	11	48	NA	1
chl	124809	0.893617	42	5	0.638889	23	13	-0.48	0.00718772
chl	83397	0.454545	25	30	0	0	0	NA	1
chl	101997	0.708333	17	7	0	0	0	NA	1
chl	122388	0.891892	66	8	0.722222	26	10	-0.3	0.0305095
chl	62909	0.878788	58	8	0.195652	18	74	-2.17	1.81262e-18
chl	26574	0.939698	187	12	0.8	16	4	-0.23	0.0450919
chl	68683	0.954545	651	31	0.84375	567	105	-0.18	7.16901e-12
chl	36397	0.998363	610	1	0.991749	1803	15	-0.01	0.0889331
chl	131037	0	0	0	0.175	7	33	NA	1
chl	122883	0.873016	55	8	0.92	23	2	0.08	0.718074
chl	117494	0.268657	18	49	0	0	0	NA	1
chl	81115	0.964706	656	24	0.940647	523	33	-0.04	0.0556696
chl	19484	0.72	18	7	0	0	0	NA	1
chl	131820	0.842105	16	3	0.583333	14	10	-0.53	0.0976533
chl	3077	0.176471	15	70	0	0	0	NA	1
chl	122667	0.816667	49	11	0.425926	23	31	-0.94	1.76734e-05
chl	122379	0.890411	65	8	0.675676	25	12	-0.4	0.00869847
chl	22321	1	71	0	1	5	0	0	1
chl	12470	0.957746	272	12	0.725581	156	59	-0.4	1.53082e-13
chl	83029	0	0	0	0.319149	15	32	NA	1
chl	26148	0.471831	67	75	0.785714	11	3	0.74	0.0465746
chl	159104	0.961538	25	1	0.75	9	3	-0.36	0.084197
chl	54028	0.852941	87	15	0.634146	52	30	-0.43	0.000923275
chl	5287	0.70068	206	88	0.588235	120	84	-0.25	0.00989296
chl	131205	0	0	0	0.418605	18	25	NA	1
chl	88571	0	0	0	0.236364	13	42	NA	1
chl	85198	0	0	0	0.338462	22	43	NA	1
chl	128650	0.105882	9	76	0	0	0	NA	1
chl	24079	0.508475	60	58	0.576923	15	11	0.18	0.665217
chl	17632	0.882353	45	6	0.5	18	18	-0.82	0.000169961
chl	116789	0.777778	14	4	0.225806	7	24	-1.78	0.000262288
chl	79346	0.836639	717	140	0.964758	657	24	0.21	2.08607e-17
chl	101679	0.928571	13	1	0.833333	5	1	-0.16	0.521053
chl	128819	0.777778	49	14	0	0	0	NA	1
chl	25289	0.480447	86	93	0.615385	16	10	0.36	0.214928
chl	2891	0.111111	10	80	0	0	0	NA	1
chl	88790	0	0	0	0.267606	19	52	NA	1
chl	3228	0	0	0	0.548077	57	47	NA	1
chl	159086	1	14	0	0.8	8	2	-0.32	0.163043
chl	20840	1	40	0	0	0	0	NA	1
chl	85144	0	0	0	0.333333	24	48	NA	1
chl	124914	0.846154	44	8	0.59375	19	13	-0.51	0.0180774
chl	40791	0.736052	343	123	0.628975	178	105	-0.23	0.00242108
chl	17698	0.976744	42	1	0.555556	10	8	-0.81	0.000111304
chl	73538	0.937853	166	11	0.867816	151	23	-0.11	0.0304885
chl	74919	0.921875	118	10	0.833333	115	23	-0.15	0.0395339
chl	23120	0.801802	89	22	0.785714	11	3	-0.03	1
chl	12347	0.92953	277	21	0.756477	146	47	-0.3	9.75649e-08
chl	8626	0.606936	315	204	0.590164	252	175	-0.04	0.640786
chl	62318	0.830508	49	10	0.146789	16	93	-2.5	1.25431e-18
chl	101535	0.428571	12	16	0	0	0	NA	1
chl	124623	0.173913	8	38	0	0	0	NA	1
chl	90956	0.97	97	3	0.775	31	9	-0.32	0.000667498
chl	146382	1	9	0	0	0	0	NA	1
chl	28008	0.675	162	78	0.73913	17	6	0.13	0.643171
chl	123967	0.891892	66	8	0.590909	39	27	-0.59	6.40286e-05
chl	73120	0.525806	163	147	0.479821	214	232	-0.13	0.236774
chl	99986	0.793103	23	6	0.666667	6	3	-0.25	0.655312
chl	12113	0.920354	208	18	0.735751	142	51	-0.32	5.82628e-07
chl	80516	0.419558	133	184	0.481308	103	111	0.2	0.181772
chl	128034	0.428571	66	88	0.564516	35	27	0.4	0.0731344
chl	148456	1	5	0	0	0	0	NA	1
chl	69006	0.836066	102	20	0.618421	94	58	-0.44	8.25752e-05
chl	125938	0.580645	36	26	0.642857	18	10	0.15	0.646525
chl	28023	0.923767	206	17	0.782609	18	5	-0.24	0.0407152
chl	3370	0.144144	16	95	0	0	0	NA	1
chl	27396	0.798851	139	35	0.833333	20	4	0.06	1
chl	100637	0.666667	14	7	0	0	0	NA	1
chl	70721	0.581081	86	62	0.5	50	50	-0.22	0.242112
chl	101400	1	13	0	0	0	0	NA	1
chl	126050	0.648352	59	32	0.508197	31	30	-0.35	0.094518
chl	100631	0.6	12	8	0	0	0	NA	1
chl	121956	0.8	84	21	0.546875	35	29	-0.55	0.000850594
chl	83565	0.695652	32	14	0.478261	11	12	-0.54	0.113974
chl	39357	0.999421	1726	1	1	2841	0	0	0.378065
chl	14539	0.917603	245	22	0.798561	111	28	-0.2	0.000780456
chl	132090	0	0	0	0.473684	9	10	NA	1
chl	148660	1	7	0	0.6	6	4	-0.74	0.102941
chl	16393	0.988827	177	2	0.907563	108	11	-0.12	0.00103189
chl	90974	1	72	0	0.878788	29	4	-0.19	0.00856026
chl	122592	0.803922	41	10	0.590909	26	18	-0.44	0.0264534
chl	101409	0.933333	14	1	0	0	0	NA	1
chl	61729	0	0	0	0.145455	8	47	NA	1
chl	121968	0.845361	82	15	0.621212	41	25	-0.44	0.00152758
chl	103678	0.9375	30	2	0.722222	13	5	-0.38	0.0825099
chl	80922	0.882743	399	53	0.77381	195	57	-0.19	0.000210449
chl	17812	0.860465	37	6	1	10	0	0.22	0.580704
chl	54186	0.922078	71	6	0.72	36	14	-0.36	0.00496661
chl	18605	0.723404	34	13	0.571429	8	6	-0.34	0.332112
chl	40722	0.897184	1370	157	0.881765	1059	142	-0.03	0.216963
#T35 vs T35
chl	69197	0.941919	373	23	0.941919	373	23	0	1
chl	125681	1	37	0	1	37	0	0	1
chl	63829	0.864865	32	5	0.864865	32	5	0	1
chl	101560	0.666667	16	8	0.666667	16	8	0	1
chl	62927	0.673077	35	17	0.673077	35	17	0	1
chl	148651	0.75	6	2	0.75	6	2	0	1
chl	5218	0.830709	211	43	0.830709	211	43	0	1
chl	70760	0.563158	107	83	0.563158	107	83	0	1
chl	101604	0.875	14	2	0.875	14	2	0	1
chl	69073	0.295082	18	43	0.295082	18	43	0	1
chl	63754	0.152542	9	50	0.152542	9	50	0	1
chl	149429	1	8	0	1	8	0	0	1
chl	126445	0.2	11	44	0.2	11	44	0	1
chl	28236	0.863636	95	15	0.863636	95	15	0	1
chl	124809	0.75	42	14	0.75	42	14	0	1
chl	101997	0.647059	11	6	0.647059	11	6	0	1
chl	122388	0.846154	55	10	0.846154	55	10	0	1
chl	62909	0.767857	43	13	0.767857	43	13	0	1
chl	26574	0.865169	77	12	0.865169	77	12	0	1
chl	149423	1	8	0	1	8	0	0	1
chl	68683	0.95	779	41	0.95	779	41	0	1
chl	36397	0.99322	879	6	0.99322	879	6	0	1
chl	122883	0.916667	44	4	0.916667	44	4	0	1
chl	81115	0.97205	939	27	0.97205	939	27	0	1
chl	19484	0.733333	11	4	0.733333	11	4	0	1
chl	131820	0.942857	33	2	0.942857	33	2	0	1
chl	122667	0.649123	37	20	0.649123	37	20	0	1
chl	122379	0.794118	54	14	0.794118	54	14	0	1
chl	22321	1	33	0	1	33	0	0	1
chl	12470	0.980469	251	5	0.980469	251	5	0	1
chl	26148	0.341772	27	52	0.341772	27	52	0	1
chl	159104	0.818182	27	6	0.818182	27	6	0	1
chl	54028	0.835938	107	21	0.835938	107	21	0	1
chl	5287	0.667883	183	91	0.667883	183	91	0	1
chl	128650	0.146067	13	76	0.146067	13	76	0	1
chl	24079	0.857143	54	9	0.857143	54	9	0	1
chl	17632	0.931818	41	3	0.931818	41	3	0	1
chl	116789	0.6	9	6	0.6	9	6	0	1
chl	79346	0.771429	513	152	0.771429	513	152	0	1
chl	101679	0.944444	17	1	0.944444	17	1	0	1
chl	128819	0.813559	48	11	0.813559	48	11	0	1
chl	25289	0.55	55	45	0.55	55	45	0	1
chl	159086	0.684211	13	6	0.684211	13	6	0	1
chl	3228	0.116279	10	76	0.116279	10	76	0	1
chl	20840	1	17	0	1	17	0	0	1
chl	124914	0.670732	55	27	0.670732	55	27	0	1
chl	40791	0.745614	340	116	0.745614	340	116	0	1
chl	17698	0.914286	32	3	0.914286	32	3	0	1
chl	73538	0.915423	184	17	0.915423	184	17	0	1
chl	74919	0.914439	171	16	0.914439	171	16	0	1
chl	23120	0.805195	62	15	0.805195	62	15	0	1
chl	12347	0.934579	200	14	0.934579	200	14	0	1
chl	152923	0.833333	5	1	0.833333	5	1	0	1
chl	8626	0.542529	236	199	0.542529	236	199	0	1
chl	62318	0.688889	31	14	0.688889	31	14	0	1
chl	101535	0.566667	17	13	0.566667	17	13	0	1
chl	90956	0.935897	73	5	0.935897	73	5	0	1
chl	146382	0.964286	27	1	0.964286	27	1	0	1
chl	150074	1	6	0	1	6	0	0	1
chl	28008	0.601626	74	49	0.601626	74	49	0	1
chl	123967	0.859155	61	10	0.859155	61	10	0	1
chl	73120	0.395397	189	289	0.395397	189	289	0	1
chl	99986	1	15	0	1	15	0	0	1
chl	12113	0.916667	220	20	0.916667	220	20	0	1
chl	80516	0.496454	210	213	0.496454	210	213	0	1
chl	128034	0.507463	68	66	0.507463	68	66	0	1
chl	69006	0.808824	110	26	0.808824	110	26	0	1
chl	125938	0.512821	40	38	0.512821	40	38	0	1
chl	28023	0.821138	101	22	0.821138	101	22	0	1
chl	3370	0.149254	10	57	0.149254	10	57	0	1
chl	128623	0.126437	11	76	0.126437	11	76	0	1
chl	128901	0.109375	7	57	0.109375	7	57	0	1
chl	27396	0.887931	103	13	0.887931	103	13	0	1
chl	70721	0.471591	83	93	0.471591	83	93	0	1
chl	101400	0.95	19	1	0.95	19	1	0	1
chl	100637	1	13	0	1	13	0	0	1
chl	126050	0.630137	46	27	0.630137	46	27	0	1
chl	100631	0.692308	9	4	0.692308	9	4	0	1
chl	121956	0.736264	67	24	0.736264	67	24	0	1
chl	83565	0.68	17	8	0.68	17	8	0	1
chl	39357	1	2122	0	1	2122	0	0	1
chl	14539	0.875	196	28	0.875	196	28	0	1
chl	148660	1	10	0	1	10	0	0	1
chl	16393	0.987261	155	2	0.987261	155	2	0	1
chl	90974	0.955224	64	3	0.955224	64	3	0	1
chl	122592	0.781818	43	12	0.781818	43	12	0	1
chl	101409	0.866667	13	2	0.866667	13	2	0	1
chl	121968	0.719512	59	23	0.719512	59	23	0	1
chl	153798	0.857143	6	1	0.857143	6	1	0	1
chl	103678	0.959184	47	2	0.959184	47	2	0	1
chl	80922	0.864762	454	71	0.864762	454	71	0	1
chl	54186	0.850877	97	17	0.850877	97	17	0	1
chl	17812	0.789474	15	4	0.789474	15	4	0	1
chl	18605	0.5	9	9	0.5	9	9	0	1
chl	40722	0.885466	1121	145	0.885466	1121	145	0	1
#T35 vs T40
chl	69197	0.941919	373	23	0.908537	298	30	-0.05	0.114166
chl	125681	1	37	0	1	22	0	0	1
chl	63829	0.864865	32	5	0.53125	17	15	-0.7	0.00327985
chl	101560	0.666667	16	8	0.8	8	2	0.26	0.683268
chl	62927	0.673077	35	17	0.42268	41	56	-0.67	0.00569239
chl	148651	0.75	6	2	0	0	0	NA	1
chl	5218	0.830709	211	43	0.747368	142	48	-0.15	0.0331446
chl	70760	0.563158	107	83	0.558824	57	45	-0.01	1
chl	101604	0.875	14	2	0.916667	11	1	0.07	1
chl	69073	0.295082	18	43	0.174419	15	71	-0.76	0.108592
chl	63754	0.152542	9	50	0	0	0	NA	1
chl	149429	1	8	0	0	0	0	NA	1
chl	88538	0	0	0	0.113924	9	70	NA	1
chl	126445	0.2	11	44	0.314286	11	24	0.65	0.314252
chl	28236	0.863636	95	15	0.764706	13	4	-0.18	0.283958
chl	83397	0	0	0	0.230769	9	30	NA	1
chl	124809	0.75	42	14	0.6875	22	10	-0.13	0.620565
chl	101997	0.647059	11	6	1	5	0	0.63	0.266348
chl	71079	0	0	0	0.175182	24	113	NA	1
chl	122388	0.846154	55	10	0.607843	31	20	-0.48	0.00519983
chl	62909	0.767857	43	13	0.578947	66	48	-0.41	0.0175954
chl	26574	0.865169	77	12	0.913043	21	2	0.08	0.730807
chl	149423	1	8	0	0	0	0	NA	1
chl	68683	0.95	779	41	0.857931	622	103	-0.15	4.36914e-10
chl	36397	0.99322	879	6	0.992183	1650	13	0	1
chl	122883	0.916667	44	4	0.690476	29	13	-0.41	0.00753344
chl	81115	0.97205	939	27	0.917862	704	63	-0.08	5.64284e-07
chl	19484	0.733333	11	4	0.769231	10	3	0.07	1
chl	131820	0.942857	33	2	0.611111	11	7	-0.63	0.00462934
chl	122667	0.649123	37	20	0.414286	29	41	-0.65	0.0121957
chl	122379	0.794118	54	14	0.55102	27	22	-0.53	0.00788011
chl	22321	1	33	0	1	5	0	0	1
chl	128830	0	0	0	0.190476	8	34	NA	1
chl	12470	0.980469	251	5	0.815668	177	40	-0.27	4.78745e-10
chl	83029	0	0	0	0.209677	13	49	NA	1
chl	26148	0.341772	27	52	0.5	13	13	0.55	0.168238
chl	159104	0.818182	27	6	0.714286	10	4	-0.2	0.455688
chl	54028	0.835938	107	21	0.84058	58	11	0.01	1
chl	128748	0	0	0	0.24	12	38	NA	1
chl	5287	0.667883	183	91	0.640693	148	83	-0.06	0.572941
chl	131205	0	0	0	0.179487	7	32	NA	1
chl	88571	0	0	0	0.136364	12	76	NA	1
chl	128650	0.146067	13	76	0	0	0	NA	1
chl	24079	0.857143	54	9	0.631579	12	7	-0.44	0.0457527
chl	17632	0.931818	41	3	0.828571	29	6	-0.17	0.174319
chl	116789	0.6	9	6	0	0	0	NA	1
chl	79346	0.771429	513	152	0.837466	304	59	0.12	0.0123034
chl	101679	0.944444	17	1	0	0	0	NA	1
chl	128819	0.813559	48	11	0.377778	17	28	-1.11	6.44434e-06
chl	71081	0	0	0	0.176471	24	112	NA	1
chl	25289	0.55	55	45	0.363636	12	21	-0.6	0.0730911
chl	88790	0	0	0	0.166667	12	60	NA	1
chl	159086	0.684211	13	6	0.875	7	1	0.35	0.633364
chl	3228	0.116279	10	76	0.353659	29	53	1.6	0.000420913
chl	20840	1	17	0	0	0	0	NA	1
chl	124914	0.670732	55	27	0.571429	20	15	-0.23	0.400073
chl	40791	0.745614	340	116	0.610354	224	143	-0.29	4.35339e-05
chl	17698	0.914286	32	3	0.758621	22	7	-0.27	0.16456
chl	73538	0.915423	184	17	0.902439	185	20	-0.02	0.731138
chl	74919	0.914439	171	16	0.755682	133	43	-0.28	5.2177e-05
chl	23120	0.805195	62	15	0.76	19	6	-0.08	0.77625
chl	12347	0.934579	200	14	0.80663	146	35	-0.21	0.000182483
chl	128743	0	0	0	0.254902	13	38	NA	1
chl	67231	0	0	0	0.201923	21	83	NA	1
chl	152923	0.833333	5	1	0	0	0	NA	1
chl	8626	0.542529	236	199	0.553073	198	160	0.03	0.774772
chl	62318	0.688889	31	14	0.4125	33	47	-0.74	0.00490459
chl	101535	0.566667	17	13	0.866667	13	2	0.61	0.0532098
chl	90956	0.935897	73	5	0.837838	31	6	-0.16	0.170676
chl	146382	0.964286	27	1	1	6	0	0.05	1
chl	150074	1	6	0	0	0	0	NA	1
chl	28008	0.601626	74	49	0.4	6	9	-0.59	0.169276
chl	123967	0.859155	61	10	0.683544	54	25	-0.33	0.0124175
chl	73120	0.395397	189	289	0.594262	145	99	0.59	4.24664e-07
chl	99986	1	15	0	0.8	8	2	-0.32	0.15
chl	12113	0.916667	220	20	0.751174	160	53	-0.29	1.65351e-06
chl	80516	0.496454	210	213	0.39557	125	191	-0.33	0.00716954
chl	128034	0.507463	68	66	0.471429	33	37	-0.11	0.65997
chl	148456	0	0	0	0.857143	6	1	NA	1
chl	69006	0.808824	110	26	0.657143	92	48	-0.3	0.00635122
chl	125938	0.512821	40	38	0.404762	17	25	-0.34	0.338164
chl	28023	0.821138	101	22	0.8	12	3	-0.04	0.735545
chl	3370	0.149254	10	57	0	0	0	NA	1
chl	128623	0.126437	11	76	0	0	0	NA	1
chl	128901	0.109375	7	57	0.145455	8	47	0.41	0.590119
chl	27396	0.887931	103	13	0.947368	18	1	0.09	0.691525
chl	128833	0	0	0	0.186047	8	35	NA	1
chl	70721	0.471591	83	93	0.510638	48	46	0.11	0.609437
chl	101400	0.95	19	1	0	0	0	NA	1
chl	100637	1	13	0	1	8	0	0	1
chl	126050	0.630137	46	27	0.431373	22	29	-0.55	0.0432117
chl	100631	0.692308	9	4	0.875	7	1	0.34	0.606467
chl	121956	0.736264	67	24	0.615385	48	30	-0.26	0.100829
chl	83565	0.68	17	8	0.513514	19	18	-0.41	0.294078
chl	39357	1	2122	0	1	2682	0	0	1
chl	14539	0.875	196	28	0.771605	125	37	-0.18	0.00877431
chl	148660	1	10	0	0	0	0	NA	1
chl	16393	0.987261	155	2	0.990741	107	1	0.01	1
chl	90974	0.955224	64	3	0.966667	29	1	0.02	1
chl	122592	0.781818	43	12	0.551724	32	26	-0.5	0.0106031
chl	101409	0.866667	13	2	0	0	0	NA	1
chl	61729	0	0	0	0.166667	9	45	NA	1
chl	121968	0.719512	59	23	0.571429	40	30	-0.33	0.0623926
chl	153798	0.857143	6	1	0	0	0	NA	1
chl	103678	0.959184	47	2	0.833333	15	3	-0.2	0.115776
chl	80922	0.864762	454	71	0.799523	335	84	-0.11	0.0079611
chl	128944	0	0	0	0.131148	8	53	NA	1
chl	54186	0.850877	97	17	0.826667	62	13	-0.04	0.687337
chl	17812	0.789474	15	4	0.736842	14	5	-0.1	1
chl	18605	0.5	9	9	0.625	15	9	0.32	0.53277
chl	40722	0.885466	1121	145	0.808664	896	212	-0.13	2.00175e-07
#T35 vs T45
chl	69197	0.941919	373	23	0.891374	279	34	-0.08	0.0175739
chl	125681	1	37	0	1	28	0	0	1
chl	63829	0.864865	32	5	0.424242	14	19	-1.03	0.00013483
chl	101560	0.666667	16	8	0	0	0	NA	1
chl	62927	0.673077	35	17	0.170455	15	73	-1.98	4.25502e-09
chl	148651	0.75	6	2	0	0	0	NA	1
chl	5218	0.830709	211	43	0.723005	154	59	-0.2	0.00678722
chl	70760	0.563158	107	83	0.487603	59	62	-0.21	0.201705
chl	101604	0.875	14	2	0	0	0	NA	1
chl	69073	0.295082	18	43	0.222222	16	56	-0.41	0.425454
chl	63754	0.152542	9	50	0	0	0	NA	1
chl	149429	1	8	0	0	0	0	NA	1
chl	126445	0.2	11	44	0.354839	11	20	0.83	0.129633
chl	28236	0.863636	95	15	0.740741	20	7	-0.22	0.144096
chl	87809	0	0	0	0.186441	11	48	NA	1
chl	124809	0.75	42	14	0.638889	23	13	-0.23	0.348266
chl	101997	0.647059	11	6	0	0	0	NA	1
chl	122388	0.846154	55	10	0.722222	26	10	-0.23	0.191703
chl	62909	0.767857	43	13	0.195652	18	74	-1.97	9.77591e-12
chl	26574	0.865169	77	12	0.8	16	4	-0.11	0.488229
chl	149423	1	8	0	0	0	0	NA	1
chl	68683	0.95	779	41	0.84375	567	105	-0.17	5.82433e-12
chl	36397	0.99322	879	6	0.991749	1803	15	0	0.81746
chl	131037	0	0	0	0.175	7	33	NA	1
chl	122883	0.916667	44	4	0.92	23	2	0.01	1
chl	81115	0.97205	939	27	0.940647	523	33	-0.05	0.00371601
chl	19484	0.733333	11	4	0	0	0	NA	1
chl	131820	0.942857	33	2	0.583333	14	10	-0.69	0.00186824
chl	122667	0.649123	37	20	0.425926	23	31	-0.61	0.022749
chl	122379	0.794118	54	14	0.675676	25	12	-0.23	0.236907
chl	22321	1	33	0	1	5	0	0	1
chl	12470	0.980469	251	5	0.725581	156	59	-0.43	5.26752e-17
chl	83029	0	0	0	0.319149	15	32	NA	1
chl	26148	0.341772	27	52	0.785714	11	3	1.2	0.00271377
chl	159104	0.818182	27	6	0.75	9	3	-0.13	0.681825
chl	54028	0.835938	107	21	0.634146	52	30	-0.4	0.00155078
chl	5287	0.667883	183	91	0.588235	120	84	-0.18	0.0840991
chl	131205	0	0	0	0.418605	18	25	NA	1
chl	88571	0	0	0	0.236364	13	42	NA	1
chl	85198	0	0	0	0.338462	22	43	NA	1
chl	128650	0.146067	13	76	0	0	0	NA	1
chl	24079	0.857143	54	9	0.576923	15	11	-0.57	0.0100785
chl	17632	0.931818	41	3	0.5	18	18	-0.9	1.92123e-05
chl	116789	0.6	9	6	0.225806	7	24	-1.41	0.0206027
chl	79346	0.771429	513	152	0.964758	657	24	0.32	7.27304e-28
chl	101679	0.944444	17	1	0.833333	5	1	-0.18	0.445652
chl	128819	0.813559	48	11	0	0	0	NA	1
chl	25289	0.55	55	45	0.615385	16	10	0.16	0.658776
chl	88790	0	0	0	0.267606	19	52	NA	1
chl	159086	0.684211	13	6	0.8	8	2	0.23	0.674904
chl	3228	0.116279	10	76	0.548077	57	47	2.24	2.02437e-10
chl	20840	1	17	0	0	0	0	NA	1
chl	85144	0	0	0	0.333333	24	48	NA	1
chl	124914	0.670732	55	27	0.59375	19	13	-0.18	0.513903
chl	40791	0.745614	340	116	0.628975	178	105	-0.25	0.000931844
chl	17698	0.914286	32	3	0.555556	10	8	-0.72	0.00415734
chl	73538	0.915423	184	17	0.867816	151	23	-0.08	0.179145
chl	74919	0.914439	171	16	0.833333	115	23	-0.13	0.0372132
chl	23120	0.805195	62	15	0.785714	11	3	-0.04	1
chl	12347	0.934579	200	14	0.756477	146	47	-0.31	5.97904e-07
chl	152923	0.833333	5	1	0	0	0	NA	1
chl	8626	0.542529	236	199	0.590164	252	175	0.12	0.16946
chl	62318	0.688889	31	14	0.146789	16	93	-2.23	1.10311e-10
chl	101535	0.566667	17	13	0	0	0	NA	1
chl	90956	0.935897	73	5	0.775	31	9	-0.27	0.0157146
chl	146382	0.964286	27	1	0	0	0	NA	1
chl	150074	1	6	0	0	0	0	NA	1
chl	28008	0.601626	74	49	0.73913	17	6	0.3	0.248069
chl	123967	0.859155	61	10	0.590909	39	27	-0.54	0.000492685
chl	73120	0.395397	189	289	0.479821	214	232	0.28	0.0116138
chl	99986	1	15	0	0.666667	6	3	-0.58	0.041502
chl	12113	0.916667	220	20	0.735751	142	51	-0.32	4.72572e-07
chl	80516	0.496454	210	213	0.481308	103	111	-0.04	0.737656
chl	128034	0.507463	68	66	0.564516	35	27	0.15	0.538773
chl	69006	0.808824	110	26	0.618421	94	58	-0.39	0.000436326
chl	125938	0.512821	40	38	0.642857	18	10	0.33	0.273602
chl	28023	0.821138	101	22	0.782609	18	5	-0.07	0.7697
chl	3370	0.149254	10	57	0	0	0	NA	1
chl	128623	0.126437	11	76	0	0	0	NA	1
chl	128901	0.109375	7	57	0	0	0	NA	1
chl	27396	0.887931	103	13	0.833333	20	4	-0.09	0.493219
chl	70721	0.471591	83	93	0.5	50	50	0.08	0.707365
chl	101400	0.95	19	1	0	0	0	NA	1
chl	100637	1	13	0	0	0	0	NA	1
chl	126050	0.630137	46	27	0.508197	31	30	-0.31	0.165307
chl	100631	0.692308	9	4	0	0	0	NA	1
chl	121956	0.736264	67	24	0.546875	35	29	-0.43	0.0166888
chl	83565	0.68	17	8	0.478261	11	12	-0.51	0.241485
chl	39357	1	2122	0	1	2841	0	0	1
chl	14539	0.875	196	28	0.798561	111	28	-0.13	0.0534762
chl	132090	0	0	0	0.473684	9	10	NA	1
chl	148660	1	10	0	0.6	6	4	-0.74	0.0866873
chl	16393	0.987261	155	2	0.907563	108	11	-0.12	0.00274964
chl	90974	0.955224	64	3	0.878788	29	4	-0.12	0.214471
chl	122592	0.781818	43	12	0.590909	26	18	-0.4	0.0491776
chl	101409	0.866667	13	2	0	0	0	NA	1
chl	61729	0	0	0	0.145455	8	47	NA	1
chl	121968	0.719512	59	23	0.621212	41	25	-0.21	0.220582
chl	153798	0.857143	6	1	0	0	0	NA	1
chl	103678	0.959184	47	2	0.722222	13	5	-0.41	0.0126688
chl	80922	0.864762	454	71	0.77381	195	57	-0.16	0.00187376
chl	54186	0.850877	97	17	0.72	36	14	-0.24	0.0545959
chl	17812	0.789474	15	4	1	10	0	0.34	0.268031
chl	18605	0.5	9	9	0.571429	8	6	0.19	0.734539
chl	40722	0.885466	1121	145	0.881765	1059	142	-0.01	0.80172
#T40 vs T35
chl	69197	0.908537	298	30	0.941919	373	23	0.05	0.114166
chl	125681	1	22	0	1	37	0	0	1
chl	63829	0.53125	17	15	0.864865	32	5	0.7	0.00327985
chl	101560	0.8	8	2	0.666667	16	8	-0.26	0.683268
chl	62927	0.42268	41	56	0.673077	35	17	0.67	0.00569239
chl	148651	0	0	0	0.75	6	2	NA	1
chl	5218	0.747368	142	48	0.830709	211	43	0.15	0.0331446
chl	70760	0.558824	57	45	0.563158	107	83	0.01	1
chl	101604	0.916667	11	1	0.875	14	2	-0.07	1
chl	69073	0.174419	15	71	0.295082	18	43	0.76	0.108592
chl	63754	0	0	0	0.152542	9	50	NA	1
chl	149429	0	0	0	1	8	0	NA	1
chl	126445	0.314286	11	24	0.2	11	44	-0.65	0.314252
chl	88538	0.113924	9	70	0	0	0	NA	1
chl	28236	0.764706	13	4	0.863636	95	15	0.18	0.283958
chl	124809	0.6875	22	10	0.75	42	14	0.13	0.620565
chl	83397	0.230769	9	30	0	0	0	NA	1
chl	101997	1	5	0	0.647059	11	6	-0.63	0.266348
chl	122388	0.607843	31	20	0.846154	55	10	0.48	0.00519983
chl	71079	0.175182	24	113	0	0	0	NA	1
chl	62909	0.578947	66	48	0.767857	43	13	0.41	0.0175954
chl	26574	0.913043	21	2	0.865169	77	12	-0.08	0.730807
chl	149423	0	0	0	1	8	0	NA	1
chl	68683	0.857931	622	103	0.95	779	41	0.15	4.36914e-10
chl	36397	0.992183	1650	13	0.99322	879	6	0	1
chl	122883	0.690476	29	13	0.916667	44	4	0.41	0.00753344
chl	81115	0.917862	704	63	0.97205	939	27	0.08	5.64284e-07
chl	19484	0.769231	10	3	0.733333	11	4	-0.07	1
chl	131820	0.611111	11	7	0.942857	33	2	0.63	0.00462934
chl	122667	0.414286	29	41	0.649123	37	20	0.65	0.0121957
chl	122379	0.55102	27	22	0.794118	54	14	0.53	0.00788011
chl	22321	1	5	0	1	33	0	0	1
chl	128830	0.190476	8	34	0	0	0	NA	1
chl	12470	0.815668	177	40	0.980469	251	5	0.27	4.78745e-10
chl	83029	0.209677	13	49	0	0	0	NA	1
chl	26148	0.5	13	13	0.341772	27	52	-0.55	0.168238
chl	159104	0.714286	10	4	0.818182	27	6	0.2	0.455688
chl	54028	0.84058	58	11	0.835938	107	21	-0.01	1
chl	128748	0.24	12	38	0	0	0	NA	1
chl	5287	0.640693	148	83	0.667883	183	91	0.06	0.572941
chl	131205	0.179487	7	32	0	0	0	NA	1
chl	88571	0.136364	12	76	0	0	0	NA	1
chl	128650	0	0	0	0.146067	13	76	NA	1
chl	24079	0.631579	12	7	0.857143	54	9	0.44	0.0457527
chl	17632	0.828571	29	6	0.931818	41	3	0.17	0.174319
chl	116789	0	0	0	0.6	9	6	NA	1
chl	79346	0.837466	304	59	0.771429	513	152	-0.12	0.0123034
chl	101679	0	0	0	0.944444	17	1	NA	1
chl	128819	0.377778	17	28	0.813559	48	11	1.11	6.44434e-06
chl	71081	0.176471	24	112	0	0	0	NA	1
chl	25289	0.363636	12	21	0.55	55	45	0.6	0.0730911
chl	20840	0	0	0	1	17	0	NA	1
chl	159086	0.875	7	1	0.684211	13	6	-0.35	0.633364
chl	3228	0.353659	29	53	0.116279	10	76	-1.6	0.000420913
chl	88790	0.166667	12	60	0	0	0	NA	1
chl	124914	0.571429	20	15	0.670732	55	27	0.23	0.400073
chl	40791	0.610354	224	143	0.745614	340	116	0.29	4.35339e-05
chl	17698	0.758621	22	7	0.914286	32	3	0.27	0.16456
chl	73538	0.902439	185	20	0.915423	184	17	0.02	0.731138
chl	74919	0.755682	133	43	0.914439	171	16	0.28	5.2177e-05
chl	23120	0.76	19	6	0.805195	62	15	0.08	0.77625
chl	12347	0.80663	146	35	0.934579	200	14	0.21	0.000182483
chl	128743	0.254902	13	38	0	0	0	NA	1
chl	67231	0.201923	21	83	0	0	0	NA	1
chl	152923	0	0	0	0.833333	5	1	NA	1
chl	8626	0.553073	198	160	0.542529	236	199	-0.03	0.774772
chl	101535	0.866667	13	2	0.566667	17	13	-0.61	0.0532098
chl	62318	0.4125	33	47	0.688889	31	14	0.74	0.00490459
chl	90956	0.837838	31	6	0.935897	73	5	0.16	0.170676
chl	146382	1	6	0	0.964286	27	1	-0.05	1
chl	150074	0	0	0	1	6	0	NA	1
chl	28008	0.4	6	9	0.601626	74	49	0.59	0.169276
chl	123967	0.683544	54	25	0.859155	61	10	0.33	0.0124175
chl	73120	0.594262	145	99	0.395397	189	289	-0.59	4.24664e-07
chl	99986	0.8	8	2	1	15	0	0.32	0.15
chl	12113	0.751174	160	53	0.916667	220	20	0.29	1.65351e-06
chl	80516	0.39557	125	191	0.496454	210	213	0.33	0.00716954
chl	128034	0.471429	33	37	0.507463	68	66	0.11	0.65997
chl	148456	0.857143	6	1	0	0	0	NA	1
chl	69006	0.657143	92	48	0.808824	110	26	0.3	0.00635122
chl	125938	0.404762	17	25	0.512821	40	38	0.34	0.338164
chl	28023	0.8	12	3	0.821138	101	22	0.04	0.735545
chl	3370	0	0	0	0.149254	10	57	NA	1
chl	128623	0	0	0	0.126437	11	76	NA	1
chl	128901	0.145455	8	47	0.109375	7	57	-0.41	0.590119
chl	27396	0.947368	18	1	0.887931	103	13	-0.09	0.691525
chl	101400	0	0	0	0.95	19	1	NA	1
chl	128833	0.186047	8	35	0	0	0	NA	1
chl	100637	1	8	0	1	13	0	0	1
chl	70721	0.510638	48	46	0.471591	83	93	-0.11	0.609437
chl	126050	0.431373	22	29	0.630137	46	27	0.55	0.0432117
chl	100631	0.875	7	1	0.692308	9	4	-0.34	0.606467
chl	121956	0.615385	48	30	0.736264	67	24	0.26	0.100829
chl	83565	0.513514	19	18	0.68	17	8	0.41	0.294078
chl	39357	1	2682	0	1	2122	0	0	1
chl	14539	0.771605	125	37	0.875	196	28	0.18	0.00877431
chl	148660	0	0	0	1	10	0	NA	1
chl	16393	0.990741	107	1	0.987261	155	2	-0.01	1
chl	90974	0.966667	29	1	0.955224	64	3	-0.02	1
chl	101409	0	0	0	0.866667	13	2	NA	1
chl	122592	0.551724	32	26	0.781818	43	12	0.5	0.0106031
chl	121968	0.571429	40	30	0.719512	59	23	0.33	0.0623926
chl	61729	0.166667	9	45	0	0	0	NA	1
chl	153798	0	0	0	0.857143	6	1	NA	1
chl	103678	0.833333	15	3	0.959184	47	2	0.2	0.115776
chl	80922	0.799523	335	84	0.864762	454	71	0.11	0.0079611
chl	128944	0.131148	8	53	0	0	0	NA	1
chl	54186	0.826667	62	13	0.850877	97	17	0.04	0.687337
chl	17812	0.736842	14	5	0.789474	15	4	0.1	1
chl	18605	0.625	15	9	0.5	9	9	-0.32	0.53277
chl	40722	0.808664	896	212	0.885466	1121	145	0.13	2.00175e-07
#T40 vs T40
chl	69197	0.908537	298	30	0.908537	298	30	0	1
chl	125681	1	22	0	1	22	0	0	1
chl	63829	0.53125	17	15	0.53125	17	15	0	1
chl	101560	0.8	8	2	0.8	8	2	0	1
chl	62927	0.42268	41	56	0.42268	41	56	0	1
chl	5218	0.747368	142	48	0.747368	142	48	0	1
chl	70760	0.558824	57	45	0.558824	57	45	0	1
chl	101604	0.916667	11	1	0.916667	11	1	0	1
chl	69073	0.174419	15	71	0.174419	15	71	0	1
chl	126445	0.314286	11	24	0.314286	11	24	0	1
chl	88538	0.113924	9	70	0.113924	9	70	0	1
chl	28236	0.764706	13	4	0.764706	13	4	0	1
chl	124809	0.6875	22	10	0.6875	22	10	0	1
chl	83397	0.230769	9	30	0.230769	9	30	0	1
chl	101997	1	5	0	1	5	0	0	1
chl	122388	0.607843	31	20	0.607843	31	20	0	1
chl	71079	0.175182	24	113	0.175182	24	113	0	1
chl	62909	0.578947	66	48	0.578947	66	48	0	1
chl	26574	0.913043	21	2	0.913043	21	2	0	1
chl	68683	0.857931	622	103	0.857931	622	103	0	1
chl	36397	0.992183	1650	13	0.992183	1650	13	0	1
chl	122883	0.690476	29	13	0.690476	29	13	0	1
chl	81115	0.917862	704	63	0.917862	704	63	0	1
chl	19484	0.769231	10	3	0.769231	10	3	0	1
chl	131820	0.611111	11	7	0.611111	11	7	0	1
chl	122667	0.414286	29	41	0.414286	29	41	0	1
chl	122379	0.55102	27	22	0.55102	27	22	0	1
chl	22321	1	5	0	1	5	0	0	1
chl	128830	0.190476	8	34	0.190476	8	34	0	1
chl	12470	0.815668	177	40	0.815668	177	40	0	1
chl	83029	0.209677	13	49	0.209677	13	49	0	1
chl	26148	0.5	13	13	0.5	13	13	0	1
chl	159104	0.714286	10	4	0.714286	10	4	0	1
chl	54028	0.84058	58	11	0.84058	58	11	0	1
chl	128748	0.24	12	38	0.24	12	38	0	1
chl	5287	0.640693	148	83	0.640693	148	83	0	1
chl	131205	0.179487	7	32	0.179487	7	32	0	1
chl	88571	0.136364	12	76	0.136364	12	76	0	1
chl	24079	0.631579	12	7	0.631579	12	7	0	1
chl	17632	0.828571	29	6	0.828571	29	6	0	1
chl	79346	0.837466	304	59	0.837466	304	59	0	1
chl	128819	0.377778	17	28	0.377778	17	28	0	1
chl	71081	0.176471	24	112	0.176471	24	112	0	1
chl	25289	0.363636	12	21	0.363636	12	21	0	1
chl	159086	0.875	7	1	0.875	7	1	0	1
chl	3228	0.353659	29	53	0.353659	29	53	0	1
chl	88790	0.166667	12	60	0.166667	12	60	0	1
chl	124914	0.571429	20	15	0.571429	20	15	0	1
chl	40791	0.610354	224	143	0.610354	224	143	0	1
chl	17698	0.758621	22	7	0.758621	22	7	0	1
chl	73538	0.902439	185	20	0.902439	185	20	0	1
chl	74919	0.755682	133	43	0.755682	133	43	0	1
chl	23120	0.76	19	6	0.76	19	6	0	1
chl	12347	0.80663	146	35	0.80663	146	35	0	1
chl	128743	0.254902	13	38	0.254902	13	38	0	1
chl	67231	0.201923	21	83	0.201923	21	83	0	1
chl	8626	0.553073	198	160	0.553073	198	160	0	1
chl	101535	0.866667	13	2	0.866667	13	2	0	1
chl	62318	0.4125	33	47	0.4125	33	47	0	1
chl	90956	0.837838	31	6	0.837838	31	6	0	1
chl	146382	1	6	0	1	6	0	0	1
chl	28008	0.4	6	9	0.4	6	9	0	1
chl	123967	0.683544	54	25	0.683544	54	25	0	1
chl	73120	0.594262	145	99	0.594262	145	99	0	1
chl	99986	0.8	8	2	0.8	8	2	0	1
chl	12113	0.751174	160	53	0.751174	160	53	0	1
chl	80516	0.39557	125	191	0.39557	125	191	0	1
chl	128034	0.471429	33	37	0.471429	33	37	0	1
chl	148456	0.857143	6	1	0.857143	6	1	0	1
chl	69006	0.657143	92	48	0.657143	92	48	0	1
chl	125938	0.404762	17	25	0.404762	17	25	0	1
chl	28023	0.8	12	3	0.8	12	3	0	1
chl	128901	0.145455	8	47	0.145455	8	47	0	1
chl	27396	0.947368	18	1	0.947368	18	1	0	1
chl	128833	0.186047	8	35	0.186047	8	35	0	1
chl	100637	1	8	0	1	8	0	0	1
chl	70721	0.510638	48	46	0.510638	48	46	0	1
chl	126050	0.431373	22	29	0.431373	22	29	0	1
chl	100631	0.875	7	1	0.875	7	1	0	1
chl	121956	0.615385	48	30	0.615385	48	30	0	1
chl	83565	0.513514	19	18	0.513514	19	18	0	1
chl	39357	1	2682	0	1	2682	0	0	1
chl	14539	0.771605	125	37	0.771605	125	37	0	1
chl	16393	0.990741	107	1	0.990741	107	1	0	1
chl	90974	0.966667	29	1	0.966667	29	1	0	1
chl	122592	0.551724	32	26	0.551724	32	26	0	1
chl	121968	0.571429	40	30	0.571429	40	30	0	1
chl	61729	0.166667	9	45	0.166667	9	45	0	1
chl	103678	0.833333	15	3	0.833333	15	3	0	1
chl	80922	0.799523	335	84	0.799523	335	84	0	1
chl	128944	0.131148	8	53	0.131148	8	53	0	1
chl	54186	0.826667	62	13	0.826667	62	13	0	1
chl	17812	0.736842	14	5	0.736842	14	5	0	1
chl	18605	0.625	15	9	0.625	15	9	0	1
chl	40722	0.808664	896	212	0.808664	896	212	0	1
#T40 vs T45
chl	69197	0.908537	298	30	0.891374	279	34	-0.03	0.511066
chl	125681	1	22	0	1	28	0	0	1
chl	63829	0.53125	17	15	0.424242	14	19	-0.32	0.460297
chl	101560	0.8	8	2	0	0	0	NA	1
chl	62927	0.42268	41	56	0.170455	15	73	-1.31	0.000213243
chl	5218	0.747368	142	48	0.723005	154	59	-0.05	0.651463
chl	70760	0.558824	57	45	0.487603	59	62	-0.2	0.346436
chl	101604	0.916667	11	1	0	0	0	NA	1
chl	69073	0.174419	15	71	0.222222	16	56	0.35	0.547088
chl	126445	0.314286	11	24	0.354839	11	20	0.18	0.796854
chl	88538	0.113924	9	70	0	0	0	NA	1
chl	28236	0.764706	13	4	0.740741	20	7	-0.05	1
chl	87809	0	0	0	0.186441	11	48	NA	1
chl	124809	0.6875	22	10	0.638889	23	13	-0.11	0.798622
chl	83397	0.230769	9	30	0	0	0	NA	1
chl	101997	1	5	0	0	0	0	NA	1
chl	122388	0.607843	31	20	0.722222	26	10	0.25	0.360405
chl	71079	0.175182	24	113	0	0	0	NA	1
chl	62909	0.578947	66	48	0.195652	18	74	-1.57	1.98071e-08
chl	26574	0.913043	21	2	0.8	16	4	-0.19	0.392862
chl	68683	0.857931	622	103	0.84375	567	105	-0.02	0.498541
chl	36397	0.992183	1650	13	0.991749	1803	15	0	1
chl	131037	0	0	0	0.175	7	33	NA	1
chl	122883	0.690476	29	13	0.92	23	2	0.41	0.0359179
chl	81115	0.917862	704	63	0.940647	523	33	0.04	0.132714
chl	19484	0.769231	10	3	0	0	0	NA	1
chl	131820	0.611111	11	7	0.583333	14	10	-0.07	1
chl	122667	0.414286	29	41	0.425926	23	31	0.04	1
chl	122379	0.55102	27	22	0.675676	25	12	0.29	0.272177
chl	22321	1	5	0	1	5	0	0	1
chl	128830	0.190476	8	34	0	0	0	NA	1
chl	12470	0.815668	177	40	0.725581	156	59	-0.17	0.0296326
chl	83029	0.209677	13	49	0.319149	15	32	0.61	0.268403
chl	26148	0.5	13	13	0.785714	11	3	0.65	0.101045
chl	159104	0.714286	10	4	0.75	9	3	0.07	1
chl	54028	0.84058	58	11	0.634146	52	30	-0.41	0.00566985
chl	128748	0.24	12	38	0	0	0	NA	1
chl	5287	0.640693	148	83	0.588235	120	84	-0.12	0.278133
chl	85198	0	0	0	0.338462	22	43	NA	1
chl	131205	0.179487	7	32	0.418605	18	25	1.22	0.0297825
chl	88571	0.136364	12	76	0.236364	13	42	0.79	0.173842
chl	24079	0.631579	12	7	0.576923	15	11	-0.13	0.766026
chl	17632	0.828571	29	6	0.5	18	18	-0.73	0.00538105
chl	116789	0	0	0	0.225806	7	24	NA	1
chl	79346	0.837466	304	59	0.964758	657	24	0.2	3.49275e-12
chl	101679	0	0	0	0.833333	5	1	NA	1
chl	128819	0.377778	17	28	0	0	0	NA	1
chl	71081	0.176471	24	112	0	0	0	NA	1
chl	25289	0.363636	12	21	0.615385	16	10	0.76	0.0694716
chl	159086	0.875	7	1	0.8	8	2	-0.13	1
chl	3228	0.353659	29	53	0.548077	57	47	0.63	0.0116165
chl	88790	0.166667	12	60	0.267606	19	52	0.68	0.159958
chl	85144	0	0	0	0.333333	24	48	NA	1
chl	124914	0.571429	20	15	0.59375	19	13	0.06	1
chl	40791	0.610354	224	143	0.628975	178	105	0.04	0.683952
chl	17698	0.758621	22	7	0.555556	10	8	-0.45	0.201725
chl	73538	0.902439	185	20	0.867816	151	23	-0.06	0.330807
chl	74919	0.755682	133	43	0.833333	115	23	0.14	0.0967275
chl	23120	0.76	19	6	0.785714	11	3	0.05	1
chl	12347	0.80663	146	35	0.756477	146	47	-0.09	0.26188
chl	128743	0.254902	13	38	0	0	0	NA	1
chl	67231	0.201923	21	83	0	0	0	NA	1
chl	8626	0.553073	198	160	0.590164	252	175	0.09	0.31087
chl	101535	0.866667	13	2	0	0	0	NA	1
chl	62318	0.4125	33	47	0.146789	16	93	-1.49	4.9348e-05
chl	90956	0.837838	31	6	0.775	31	9	-0.11	0.571545
chl	146382	1	6	0	0	0	0	NA	1
chl	28008	0.4	6	9	0.73913	17	6	0.89	0.0486115
chl	123967	0.683544	54	25	0.590909	39	27	-0.21	0.297617
chl	73120	0.594262	145	99	0.479821	214	232	-0.31	0.00416528
chl	99986	0.8	8	2	0.666667	6	3	-0.26	0.628483
chl	12113	0.751174	160	53	0.735751	142	51	-0.03	0.73404
chl	80516	0.39557	125	191	0.481308	103	111	0.28	0.0603383
chl	128034	0.471429	33	37	0.564516	35	27	0.26	0.300811
chl	148456	0.857143	6	1	0	0	0	NA	1
chl	69006	0.657143	92	48	0.618421	94	58	-0.09	0.543023
chl	125938	0.404762	17	25	0.642857	18	10	0.67	0.0868571
chl	28023	0.8	12	3	0.782609	18	5	-0.03	1
chl	128901	0.145455	8	47	0	0	0	NA	1
chl	27396	0.947368	18	1	0.833333	20	4	-0.19	0.362612
chl	128833	0.186047	8	35	0	0	0	NA	1
chl	100637	1	8	0	0	0	0	NA	1
chl	70721	0.510638	48	46	0.5	50	50	-0.03	0.886903
chl	126050	0.431373	22	29	0.508197	31	30	0.24	0.451805
chl	100631	0.875	7	1	0	0	0	NA	1
chl	121956	0.615385	48	30	0.546875	35	29	-0.17	0.494023
chl	83565	0.513514	19	18	0.478261	11	12	-0.1	1
chl	39357	1	2682	0	1	2841	0	0	1
chl	14539	0.771605	125	37	0.798561	111	28	0.05	0.673624
chl	132090	0	0	0	0.473684	9	10	NA	1
chl	148660	0	0	0	0.6	6	4	NA	1
chl	16393	0.990741	107	1	0.907563	108	11	-0.13	0.00575048
chl	90974	0.966667	29	1	0.878788	29	4	-0.14	0.357357
chl	122592	0.551724	32	26	0.590909	26	18	0.1	0.840212
chl	121968	0.571429	40	30	0.621212	41	25	0.12	0.602352
chl	61729	0.166667	9	45	0.145455	8	47	-0.2	0.797286
chl	103678	0.833333	15	3	0.722222	13	5	-0.21	0.690565
chl	80922	0.799523	335	84	0.77381	195	57	-0.05	0.435229
chl	128944	0.131148	8	53	0	0	0	NA	1
chl	54186	0.826667	62	13	0.72	36	14	-0.2	0.185707
chl	17812	0.736842	14	5	1	10	0	0.44	0.133636
chl	18605	0.625	15	9	0.571429	8	6	-0.13	1
chl	40722	0.808664	896	212	0.881765	1059	142	0.12	1.12895e-06
