## supplementary TableS5 for "Dynamic response of RNA editing to temperature in Grape by RNA deep-sequencing"

### Sheet: SRP091989.out_cluster
Table S5.A matrix for editing allele proportion of RNA editing sites in all mitochondria samples
	T25	T35	T40	T45
NC_012119.1-316156	0.769231	0.710526	0.470588	0.502591
NC_012119.1-79177	0.823529	0.52	0.534653	0.493827
NC_012119.1-513928	0.55	0.448276	0.175	0
NC_012119.1-492109	1	0.9	0.918033	0.853659
NC_012119.1-528148	0	0	0.188406	0.112
NC_012119.1-454163	0	0.5	0.580645	0.47619
NC_012119.1-229092	0	0	0.357143	0.384615
NC_012119.1-755525	1	0.6	0.578947	0.315789
NC_012119.1-528469	0.666667	0.545946	0.564356	0.471074
NC_012119.1-274283	0.357143	0	0.123596	0.163265
NC_012119.1-528150	0	0	0.18705	0.119048
NC_012119.1-757381	0.833333	0.7	0.48	0.428571
NC_012119.1-512528	0.895722	0.861789	0.701422	0.692308
NC_012119.1-303171	0	0.538462	0.245283	0.313253
NC_012119.1-755480	1	0.791667	0.535714	0.434783
NC_012119.1-694720	0.901961	0.833333	0.721429	0.83432
NC_012119.1-123165	0	0.894737	0.532258	0.790698
NC_012119.1-513916	0.8	0.448276	0.315789	0.25
NC_012119.1-712639	0.8	0.584158	0.576613	0.658537
NC_012119.1-624273	0.933333	0.883721	0.716216	0.767857
NC_012119.1-190238	0.777778	0.888889	0.744681	0.777778
NC_012119.1-610640	0.842105	0.627907	0.504854	0.691781
NC_012119.1-75913	0.956989	0.851064	0.801205	0.913043
NC_012119.1-274572	0.833333	0	0.304348	0.354839
NC_012119.1-23102	0.933333	0.76	0.809524	0.765957
NC_012119.1-622520	1	0.818182	0.972477	0.946108
NC_012119.1-624159	0.666667	0.75	0.7	0.631068
NC_012119.1-179228	0.952381	0.96	0.921348	0.910256
NC_012119.1-70470	0	0.292683	0.211679	0.22963
NC_012119.1-178530	0.988095	0.983051	0.933884	0.960784
NC_012119.1-542784	0.8	0.736842	0.571429	0.566038
NC_012119.1-542746	0.857143	0.818182	0.69697	0.836735
NC_012119.1-512688	0.96	0.883721	0.694737	0.588889
NC_012119.1-610738	0.916667	0.816327	0.706667	0.828125
NC_012119.1-543073	0.666667	0	0.268657	0.231884
NC_012119.1-696592	0.84	0.918699	0.862661	0.8
NC_012119.1-696487	0.913043	0.651163	0.615385	0.5
NC_012119.1-622565	1	0	0.830508	0.888889
NC_012119.1-43926	0.99218	0.992562	0.970173	0.971143
NC_012119.1-292560	0.88	0.629032	0.831731	0.827027
NC_012119.1-274740	1	0.821429	0.746479	0.629032
NC_012119.1-108792	1	0.785714	0.666667	0.625
NC_012119.1-121373	0	0	0	0.484848
NC_012119.1-623422	0	0.736842	0.555556	0.645161
NC_012119.1-490111	0.916667	0.894737	0.534884	0.72549
NC_012119.1-155985	0.881356	0.925	0.929461	0.895197
NC_012119.1-430179	0.97561	0.934783	0.949389	0.971058
NC_012119.1-428808	0.6	0.571429	0.596491	0.578431
NC_012119.1-542754	0	0.782609	0.527778	0.520833
NC_012119.1-179813	0.958333	0.966292	0.907563	0.974026
NC_012119.1-23123	0.956522	0.852941	0.757143	0.711538
NC_012119.1-610841	0.941176	0.888889	0.746835	0.815385
NC_012119.1-426020	1	0.933333	0.724638	0.783333
NC_012119.1-274033	0.933333	0.631579	0.333333	0.351351
NC_012119.1-177825	0.985507	0.971831	0.858407	0.914729
NC_012119.1-175919	0.979167	0.958904	0.81982	0.701923
NC_012119.1-121474	0	0	0.578947	0.604651
NC_012119.1-513606	0.906977	0.627451	0.446809	0.375
NC_012119.1-624003	0.5	0	0.211538	0
NC_012119.1-229167	0.9	0.75	0.477273	0.461538
NC_012119.1-542953	0.769231	1	0.677778	0.654206
NC_012119.1-21573	0.473684	0.627451	0.285714	0.333333
NC_012119.1-513658	0.888889	0.606061	0.275862	0.2
NC_012119.1-177520	0.152174	0.407895	0.30303	0.31
NC_012119.1-70979	0.458333	0.2	0.181818	0.227723
NC_012119.1-451300	1	0.805556	0.747368	0.64
NC_012119.1-75812	0.761905	0	0	0.244444
NC_012119.1-540730	0.5	0	0	0
NC_012119.1-179128	0.97561	0.931034	0.858696	0.905882
NC_012119.1-121211	0	0	0.583333	0.45
NC_012119.1-490449	0	0.352941	0.628571	0.5
NC_012119.1-70025	0.818182	0.791667	0.756757	0.675325
NC_012119.1-430107	0.8	0.875	0.941532	0.95174
NC_012119.1-492352	0	0.101124	0	0
NC_012119.1-21703	0.916667	0.47619	0.522727	0.4
NC_012119.1-71166	0	0.4	0.45977	0.64
NC_012119.1-494485	0.269231	0	0.158824	0.162393
NC_012119.1-429833	0.947368	0.7	0.858824	0.895652
NC_012119.1-582651	1	0.994475	0.982536	0.992171
NC_012119.1-488759	0.9	0.698113	0.77381	0.677419
NC_012119.1-174184	1	0.724138	0.596154	0.703125
NC_012119.1-622310	0	0	0.887755	0.87218
NC_012119.1-696607	0.916667	0.962687	0.880531	0.864979
NC_012119.1-23257	0	0	0	0.177419
NC_012119.1-764467	0.642857	0.8125	0	0.392857
NC_012119.1-513378	0	0	0.269231	0.214286
NC_012119.1-492367	0.555556	0.72	0.623853	0.650602
NC_012119.1-513393	0	0	0.241379	0.159091
NC_012119.1-755612	0	0.4	0.315789	0.571429
NC_012119.1-490430	0	0.8	0.59375	0.689655
NC_012119.1-513520	0.75	0.388889	0.194444	0.220339
NC_012119.1-180035	0.722222	0.6875	0.944444	0.746269
NC_012119.1-512807	0.862069	0.677419	0.366667	0.297297
NC_012119.1-544620	0	0	0.447368	0.419355
NC_012119.1-622595	0	0	0.571429	0.54717
NC_012119.1-72571	0	0	0.354839	0.354839
NC_012119.1-454170	0	0.533333	0.470588	0.545455
NC_012119.1-179537	1	1	0.93578	0.927928
NC_012119.1-528508	0.595745	0.455621	0.532609	0.453608
NC_012119.1-624388	0.941176	0.928571	0.822581	0.84
NC_012119.1-430004	0.744186	0.873016	0.879433	0.922374
NC_012119.1-696392	0.352941	0.263158	0.25974	0.279412
NC_012119.1-229052	1	0.916667	0.162791	0.292683
NC_012119.1-71396	0	0.736842	0.863636	0.930233
NC_012119.1-178421	0.981481	0.938462	0.896226	0.930556
NC_012119.1-425915	0.722222	0.68	0.555556	0.574074
NC_012119.1-21545	0.771429	0.705882	0.581818	0.552239
NC_012119.1-292460	0.928571	0.803571	0.833333	0.764706
NC_012119.1-513816	0	0	0.291667	0
NC_012119.1-190604	1	0.9375	0.933333	0.939394
NC_012119.1-699018	0.181818	0.211982	0.161638	0
NC_012119.1-622587	1	0	0.682927	0.766667
NC_012119.1-121402	0	0	0.44	0.7
NC_012119.1-70060	0	0	0.28125	0.340909
NC_012119.1-123294	0	0.9	0.363636	0.322581
NC_012119.1-274072	1	0	0	0.28125
NC_012119.1-429876	0.909091	0.738095	0.861702	0.861827
NC_012119.1-454090	0	0.642857	0.371429	0.416667
NC_012119.1-622653	0	0	0.333333	0.352941
NC_012119.1-755566	0	0.7	0	0.5
NC_012119.1-71290	0	0.666667	0.888889	0.8
NC_012119.1-610686	0	0.375	0.284314	0.313725
NC_012119.1-190287	0	0.833333	0.592593	0.5
NC_012119.1-422570	0.795455	0.349057	0.401786	0.471204
NC_012119.1-762190	0.666667	0	0.375	0.466667
NC_012119.1-179018	0.972973	0.94	0.925926	0.911392
NC_012119.1-179366	0.97561	0.980392	0.877778	0.886076
NC_012119.1-22958	1	0.75	0.765957	0.734694
NC_012119.1-624399	0.933333	0.666667	0.795918	0.75
NC_012119.1-70240	0.75	0.789474	0.875	0.702381
NC_012119.1-491701	0	0.75	0	0.233333
NC_012119.1-454083	0	0.642857	0.363636	0.48
NC_012119.1-624457	0	0	0.580645	0.305556
NC_012119.1-178131	1	0.925	0.902439	0.958333
NC_012119.1-492303	0.28	0.109756	0.159574	0.180328
NC_012119.1-190250	0.888889	0.875	0.73913	0.72973
NC_012119.1-525674	1	1	1	1
NC_012119.1-189653	1	1	0.849315	0.829268
NC_012119.1-292671	0.846154	0.589744	0.649573	0.676259
NC_012119.1-79183	0.694444	0.519231	0.419048	0.32967
NC_012119.1-544779	1	0.8	0.678571	0.727273
NC_012119.1-21742	0	0	0.333333	0.34
NC_012119.1-451249	0.666667	0.74359	0.538462	0.564815
NC_012119.1-303274	0	0	0	0.242857
NC_012119.1-274210	0	1	0.828571	0.702128
NC_012119.1-488773	0.83871	0.603774	0.7	0.537037
NC_012119.1-694699	0.803571	0.677083	0.615385	0.618357
NC_012119.1-698880	0.953704	0.742188	0.760383	0.716783
NC_012119.1-70139	0	0	0	0.243243
NC_012119.1-70735	0.833333	0.9375	0.923913	0.881818
NC_012119.1-624400	0	0	0.176471	0.115942
NC_012119.1-491878	1	0.818182	0.71875	0.613636
NC_012119.1-292985	0.9375	0.808511	0.881356	0.857143
NC_012119.1-490824	0.941176	0.806452	0.735632	0.831776
NC_012119.1-107196	1	0.702128	0.857143	0.843023
NC_012119.1-513899	0	0	0.235294	0.194444
NC_012119.1-177764	1	0.9375	0.796117	0.95
NC_012119.1-491844	0.928571	0.642857	0.478261	0.5
NC_012119.1-65166	1	0.882353	0.854167	0.734694
NC_012119.1-108861	1	0.875	0.72093	0.851064
NC_012119.1-274908	0.96	0.962264	0.826531	0.778846
NC_012119.1-229478	0.911765	0.928571	0.659341	0.710526
NC_012119.1-71275	0	0.777778	0.75	0.6875
NC_012119.1-482669	0.978495	0.994382	0.96732	0.952096
NC_012119.1-292688	0.823529	0.522727	0.641667	0.678322
NC_012119.1-451344	0.769231	0.638298	0.579439	0.525862
NC_012119.1-72648	1	0.583333	0.489362	0.512195
NC_012119.1-75958	0.951456	0.892857	0.844221	0.915556
NC_012119.1-177454	0.888889	0.90566	0.777778	0.666667
NC_012119.1-317537	0	0.159091	0.114286	0
NC_012119.1-178388	0.969697	0.913793	0.858696	0.887097
NC_012119.1-70076	0	0	0	0.333333
NC_012119.1-512822	0.970588	0.736842	0.448276	0.459459
NC_012119.1-274602	0.75	0	0.384615	0.6
NC_012119.1-454082	0	0.428571	0.322581	0.478261
NC_012119.1-71373	0	0.714286	0.74359	0.75
NC_012119.1-23082	0.8	0.708333	0.462963	0.394737
NC_012119.1-755579	0	0	0	0.368421
NC_012119.1-228861	1	0.868421	0.671642	0.568627
NC_012119.1-755213	1	0.428571	0.428571	0.6
NC_012119.1-623512	0	0.833333	0.742857	0.771429
NC_012119.1-178314	0.964286	0.932203	0.850575	0.840909
NC_012119.1-178143	1	0.926829	0.880952	0.961538
NC_012119.1-76247	0.923077	0.846154	0.783784	0.733333
NC_012119.1-155969	0.840909	0.842593	0.742991	0.75
NC_012119.1-526111	0.518033	0.391775	0.588235	0.479545
NC_012119.1-156290	0.163934	0	0	0
NC_012119.1-175684	0.953488	0.868852	0.702703	0.775862
NC_012119.1-762391	0.777778	0.642857	0.212121	0.428571
NC_012119.1-512976	0.787611	0.75	0.445205	0.361345
NC_012119.1-292701	0.789474	0.652174	0.642857	0.683871
NC_012119.1-72677	1	0.6	0.659091	0.615385
NC_012119.1-757531	0	0	0.388889	0.4375
NC_012119.1-698664	0.777778	0.769697	0.68997	0.617555
NC_012119.1-542635	1	0.806452	0.688889	0.649123
NC_012119.1-494546	0.782609	0.733333	0.82199	0.635688
NC_012119.1-71255	0	0.833333	0.8	0.578947
NC_012119.1-180265	0.9375	0.770115	0.849673	0.953271
NC_012119.1-712646	0.333333	0.263158	0	0.209738
NC_012119.1-624180	1	0.857143	0.793103	0.737864
NC_012119.1-512720	0.907407	0.927273	0.603774	0.481481
NC_012119.1-429728	0.705882	0.945946	0.733333	0.705479
NC_012119.1-70208	0.636364	0.777778	0.837838	0.681818
NC_012119.1-229085	0	0	0.234043	0.226415
NC_012119.1-512957	1	0.95935	0.755556	0.779817
NC_012119.1-190565	0.833333	0.9	0.769231	0.84375
NC_012119.1-513390	0	0	0	0.170732
NC_012119.1-274219	0	0.916667	0.581395	0.584906
NC_012119.1-70750	0.777778	0.777778	0.853333	0.824742
NC_012119.1-175231	0	0.636364	0.433333	0.352941
NC_012119.1-70268	1	0.88	0.94	0.858333
NC_012119.1-429447	1	1	1	1
NC_012119.1-303347	0	0	0	0.226667
NC_012119.1-492529	0	0	0.133333	0
NC_012119.1-429473	0.893617	0.926829	0.871795	0.906977
NC_012119.1-65187	1	0.891892	0.909091	0.777778
NC_012119.1-74714	1	0	0.692308	0
NC_012119.1-429611	1	0.95122	0.904762	0.938889
NC_012119.1-317625	0.714286	0.368421	0.22973	0.372727
NC_012119.1-544722	0.928571	0.809524	0.553191	0.826087
NC_012119.1-762051	0	0	0.586207	0.55
NC_012119.1-70223	0.636364	0.75	0.777778	0.518519
NC_012119.1-23068	0	0.708333	0.690909	0
NC_012119.1-177692	1	0.93617	0.835294	0.827957
NC_012119.1-543072	0.666667	0.545455	0.409091	0.514706
NC_012119.1-556585	1	0.992095	0.950549	0.94186
NC_012119.1-712454	0.962233	0.94396	0.907016	0.87361
NC_012119.1-190721	1	0.9375	0.76	0.646154
NC_012119.1-108675	0	0	0.565217	0.52
NC_012119.1-490393	0.857143	0.5	0.387097	0.481481
NC_012119.1-316078	0.97561	0.821429	0.876812	0.915612
NC_012119.1-303256	0	0	0.169492	0.140845
NC_012119.1-175501	0.836735	0.7	0.651515	0.547619
NC_012119.1-543038	0	0	0.214286	0
NC_012119.1-428201	1	0.533333	0.666667	0.571429
NC_012119.1-180178	0.857143	0.783784	0.78125	0.875
NC_012119.1-123341	0	1	0.5625	0.304348
NC_012119.1-174171	0.939394	0.705882	0.552239	0.493151
NC_012119.1-623942	0.75	0.625	0.66	0.683333
NC_012119.1-582499	1	0.98995	0.987591	0.989116
NC_012119.1-156165	0.883333	0.889908	0.892655	0.920382
NC_012119.1-492534	0.952381	0.692308	0.462963	0.5
NC_012119.1-451531	0.807692	0.727273	0.594828	0.648855
NC_012119.1-762127	0	0	0.315789	0
NC_012119.1-23046	0.857143	0.75	0.638298	0.463415
NC_012119.1-72564	0	0	0.321429	0
NC_012119.1-74750	0.964286	0.571429	0.456522	0.454545
NC_012119.1-712484	0.972461	0.964714	0.92045	0.883758
NC_012119.1-156145	0.142857	0.185567	0	0
NC_012119.1-622610	0	0	0.566667	0.697674
NC_012119.1-512993	0.916031	0.927152	0.631285	0.5
NC_012119.1-624244	0	0.666667	0.677966	0.774194
NC_012119.1-540783	0.681818	0.682927	0.414894	0.442857
NC_012119.1-696445	0	0.189189	0.183099	0.163636
NC_012119.1-556220	0.929766	0.933649	0.807692	0.757732
NC_012119.1-21680	0.785714	0.454545	0.371429	0.375
NC_012119.1-190410	0	0	0	0.179487
NC_012119.1-605412	0.653846	0.771429	0.310345	0.213115
NC_012119.1-317634	0.578947	0.473684	0.513889	0.487179
NC_012119.1-494556	0.44	0	0	0
NC_012119.1-542854	1	0.894737	0.730769	0.671875
NC_012119.1-317646	0.47619	0.368421	0.176471	0.247863
NC_012119.1-175996	0.95122	0.924242	0.815126	0.689076
NC_012119.1-425937	0.6	0.52	0	0
NC_012119.1-79084	0.611111	0.191489	0.358696	0.385714
NC_012119.1-490645	0.894737	0.717391	0.755556	0.712871
NC_012119.1-178787	0.972973	0.904762	0.918367	0.844828
NC_012119.1-121187	0	0	0.5	0.473684
NC_012119.1-544738	0.928571	0.75	0.428571	0.545455
NC_012119.1-582537	0.983871	0.979381	0.9699	0.977175
NC_012119.1-272548	0.995465	0.993392	0.987181	0.985576
NC_012119.1-274189	0	0	0	0.424242
NC_012119.1-292832	0.826087	0.658537	0.778626	0.730263
NC_012119.1-274761	1	0.969697	0.785714	0.761905
NC_012119.1-482715	0.884058	0.855072	0.683544	0.584615
NC_012119.1-70762	0.8125	0.892857	0.858974	0.798077
NC_012119.1-762223	0.809524	0.733333	0.62963	0.758621
NC_012119.1-156060	0.836066	0.922414	0.940741	0.948718
NC_012119.1-317724	0	0	0.326531	0.327731
NC_012119.1-698972	0.937008	0.866242	0.834734	0.829201
NC_012119.1-190274	0	0.75	0.692308	0.388889
NC_012119.1-492022	0.96	0.886792	0.873016	0.729412
NC_012119.1-543026	0	0	0.157143	0.166667
NC_012119.1-22976	0.666667	0.733333	0.745098	0.62963
NC_012119.1-425963	1	0.875	0.761905	0.807018
NC_012119.1-175264	0.8	0.5	0.666667	0.647059
NC_012119.1-452291	0	0	0.174757	0.116279
NC_012119.1-71440	1	0.806452	0.964912	0.970149
NC_012119.1-623543	0	0	0	0.186441
NC_012119.1-542614	0.962963	0.766667	0.68	0.66129
NC_012119.1-512829	0.969697	0.769231	0.586207	0.466667
NC_012119.1-544730	0.928571	0.9	0.617021	0.777778
NC_012119.1-622467	0.857143	0.777778	0.922156	0.944251
NC_012119.1-755600	0	0	0	0.333333
NC_012119.1-274569	0.857143	0	0.304348	0.4375
NC_012119.1-512520	0.97136	0.936585	0.804348	0.79803
NC_012119.1-180209	0.774194	0.865385	0.8125	0.935484
NC_012119.1-175616	0.245614	0.203125	0.216216	0.191667
NC_012119.1-178214	0.868421	0.888889	0.880597	0.921053
NC_012119.1-121459	0	0.538462	0.548387	0.625
NC_012119.1-544725	0.857143	0.681818	0.510638	0.555556
NC_012119.1-292601	0.95	0.653846	0.825843	0.820809
NC_012119.1-192480	0.88	0.648649	0.516129	0.41989
NC_012119.1-696625	0.764706	0.738562	0.742972	0.704
NC_012119.1-70831	1	0.97561	0.893939	0.845361
NC_012119.1-72658	0	0.5	0	0
NC_012119.1-696524	0.785714	0.746479	0.739726	0.619048
NC_012119.1-755599	0	0	0	0.454545
NC_012119.1-543102	0	0	0.196429	0
NC_012119.1-512975	0.853448	0.848485	0.467626	0.386555
NC_012119.1-228686	0	0.857143	0.631579	0.32
NC_012119.1-108672	0	0	0.619048	0.52
NC_012119.1-698790	0.993007	0.944444	0.894009	0.892421
NC_012119.1-65131	0	0	0	0.454545
NC_012119.1-190691	1	0.923077	0.73913	0.655172
NC_012119.1-190415	0	0	0	0.189189
NC_012119.1-70499	0	0	0.119658	0
NC_012119.1-175219	0	0	0.464286	0.371429
NC_012119.1-428555	0.578947	0.590909	0.472222	0.522523
NC_012119.1-123260	0	0.933333	0.464286	0.466667
NC_012119.1-107166	0.933333	0.638298	0.754839	0.781609
NC_012119.1-180063	0.526316	0.315789	0.254902	0.415385
NC_012119.1-622703	1	0.538462	0.54	0.640351
NC_012119.1-175341	0.92	0.709677	0.692308	0.728395
NC_012119.1-513640	0.837838	0.631579	0	0.254237
NC_012119.1-21584	0.939394	0.829787	0.693878	0.660377
NC_012119.1-155882	0.436364	0.415094	0.273381	0.184739
NC_012119.1-429500	0.959184	0.955556	0.885496	0.931707
NC_012119.1-542857	1	1	1	1
NC_012119.1-494161	0.75	0.590909	0.864286	0.849398
NC_012119.1-179826	0	0	0	0.105882
NC_012119.1-492540	0.894737	0.666667	0.538462	0.578313
NC_012119.1-748984	0	0	0.521739	0
NC_012119.1-610849	0.8125	0.885714	0.753247	0.816794
NC_012119.1-76147	0.772727	0.666667	0.515152	0.272727
NC_012119.1-491983	1	0.878049	0.846154	0.711864
NC_012119.1-123186	0	0.888889	0.48	0.65
NC_012119.1-623523	1	0	0.736842	0.680851
NC_012119.1-762028	0	0	0.388889	0.478261
NC_012119.1-755207	1	0.545455	0.636364	0.809524
NC_012119.1-492336	0.959184	0.893617	0.894231	0.864865
NC_012119.1-757256	0.933333	0.847826	0.716981	0.716981
NC_012119.1-316118	0.846154	0.659091	0.676471	0.712042
NC_012119.1-623973	0.777778	0.5	0.808511	0.714286
NC_012119.1-177787	0	0.171429	0	0
NC_012119.1-490151	0.571429	0.444444	0.264151	0.379747
NC_012119.1-76175	1	0.9375	0.764706	0.641026
NC_012119.1-228794	1	0.931034	0.864407	0.612245
NC_012119.1-712649	0.666667	0.582418	0.468468	0.5
NC_012119.1-698887	0.15	0.143885	0	0
NC_012119.1-757364	0.8	0.842105	0.7	0.59375
NC_012119.1-429140	1	0.75	0.875	0.922078
NC_012119.1-610780	0.7	0.608696	0.652174	0.684685
NC_012119.1-175179	0	0	0.433333	0.405405
NC_012119.1-622450	0	0.705882	0.452632	0.386364
NC_012119.1-274920	0.964912	0.927273	0.847619	0.728972
NC_012119.1-177974	1	0.924242	0.918367	0.872549
NC_012119.1-70190	0.7	0.75	0	0.3
NC_012119.1-108887	1	1	0.803922	0.890909
NC_012119.1-556097	0.957597	0.980159	0.814815	0.725581
NC_012119.1-556454	0.917073	0.914798	0.725389	0.727273
NC_012119.1-175207	0	0	0.419355	0.5
NC_012119.1-177986	0.981481	0.907692	0.873684	0.845238
NC_012119.1-274162	0	0	0	0.333333
NC_012119.1-23879	0.894737	0.75	0.634615	0.666667
NC_012119.1-425962	1	0.848485	0.741935	0.857143
NC_012119.1-79138	0.75	0.369565	0.408602	0.424658
NC_012119.1-623427	0	0.8	0.615385	0.727273
NC_012119.1-477924	1	1	1	1
NC_012119.1-542626	0.92	0.78125	0.596154	0.52459
NC_012119.1-74679	0.875	0	0.577778	0.382353
NC_012119.1-303426	0	0	0	0.358974
NC_012119.1-623969	0	0	0.204082	0.206349
NC_012119.1-526663	1	0.965753	0.943396	0.98
NC_012119.1-108578	0.875	0.62963	0.764706	0.702381
NC_012119.1-192287	0.785714	0.592593	0	0
NC_012119.1-425925	0.642857	0.583333	0.433962	0.615385
NC_012119.1-21727	0.636364	0.526316	0.55102	0.466667
NC_012119.1-71282	0	0.75	0.774194	0.586207
NC_012119.1-179621	0.957447	0.981818	0.918699	0.917355
NC_012119.1-76087	1	0.903846	0.767123	0.795699
NC_012119.1-512532	0.955026	0.932796	0.759434	0.746114
NC_012119.1-229148	0.888889	0.882353	0.384615	0.507937
NC_012119.1-542788	0.6	0.666667	0.542857	0.518519
NC_012119.1-74708	0	0	0.184211	0
NC_012119.1-190589	1	0.882353	0.8	0.896552
NC_012119.1-292809	0.6	0.489362	0.633803	0.61039
NC_012119.1-79144	0.714286	0.418605	0.468085	0.44
NC_012119.1-492384	0.949495	0.861386	0.875	0.825301
NC_012119.1-492058	0.982759	0.916667	0.881579	0.806452
NC_012119.1-762034	0	0.857143	0.611111	0.590909
NC_012119.1-65143	1	0.615385	0.526316	0.545455
NC_012119.1-292907	0.809524	0.761905	0.833333	0.828025
NC_012119.1-622187	0	0	0	0.428571
NC_012119.1-429697	0.833333	0.880952	0.882812	0.923077
NC_012119.1-624147	0.875	0.866667	0.828125	0.826531
NC_012119.1-292886	0.863636	0.763158	0.818966	0.805556
NC_012119.1-622739	1	0.6	0.7	0.853333
NC_012119.1-429997	0	0.147059	0	0
NC_012119.1-712568	0.95082	0.804878	0.774575	0.717187
NC_012119.1-228858	1	0.868421	0.614286	0.301887
NC_012119.1-712616	0.932692	0.874016	0.791027	0.750608
NC_012119.1-190382	0	0	0.375	0.608696
NC_012119.1-178121	1	0.923077	0.777778	0.913043
NC_012119.1-428822	1	0.904762	0.857143	0.83871
NC_012119.1-40078	0.916667	0.7	0.5	0.409091
NC_012119.1-192220	0.333333	0.208333	0	0
NC_012119.1-156198	0.907407	0.879121	0.894904	0.853047
NC_012119.1-40174	0	0.888889	0	0
NC_012119.1-317604	0.772727	0.555556	0.292683	0.45
NC_012119.1-178791	0.942857	0.880952	0.916667	0.810345
NC_012119.1-190100	0.928571	1	0.818182	0.912621
NC_012119.1-274651	0.875	0	0.483871	0.416667
NC_012119.1-624102	0.916667	0.823529	0.891892	0.809524
NC_012119.1-71173	0.916667	0.92	0.789474	0.905405
NC_012119.1-189779	0.923077	0.944444	0.866667	0.903846
NC_012119.1-179444	0.853659	0.982759	0.899083	0.953271
NC_012119.1-78126	0.956522	0.75	0.707317	0.619048
NC_012119.1-191657	0.769231	0.888889	0.649123	0.698113
NC_012119.1-698882	0.953271	0.75	0.778502	0.741007
NC_012119.1-179030	0.945946	0.980392	0.921739	0.939024
NC_012119.1-179522	1	1	0.964912	0.958678
NC_012119.1-605307	0.96	0.666667	0.614035	0.545455
NC_012119.1-477953	1	1	1	1
NC_012119.1-177731	0.960784	0.943396	0.793103	0.840909
NC_012119.1-74724	0.769231	0.666667	0.6	0.259259
NC_012119.1-123185	0	0.888889	0.470588	0.634146
NC_012119.1-23015	0.888889	0.4	0.697674	0.555556
NC_012119.1-228920	1	0.973684	0.61039	0.5
NC_012119.1-74653	0.52381	0	0.444444	0.27027
NC_012119.1-179219	0.975	0.933333	0.905882	0.90411
NC_012119.1-512971	0.62931	0.529412	0.328671	0.19084
NC_012119.1-180222	0.888889	0.821429	0.806122	0.969697
NC_012119.1-190457	0	0.5	0	0.340426
NC_012119.1-610781	0.7	0.638298	0.671429	0.711712
NC_012119.1-274764	1	0.909091	0.814286	0.787879
NC_012119.1-317664	0.625	0.333333	0.240506	0.461538
NC_012119.1-179636	1	1	0.928571	0.923077
NC_012119.1-177453	0.888889	0.867925	0.772152	0.645833
NC_012119.1-490402	0	0	0.307692	0.458333
NC_012119.1-44435	0.99458	0.976744	0.964929	0.913098
NC_012119.1-699016	0.72093	0.608491	0.473568	0.437768
NC_012119.1-38059	1	1	1	1
NC_012119.1-542681	0	0.2	0	0
NC_012119.1-755360	0	0.733333	0.516129	0.375
NC_012119.1-428999	0.785714	0.555556	0.808219	0.826667
NC_012119.1-274631	1	0.9	0.558824	0.69697
NC_012119.1-303394	0	0	0	0.355556
NC_012119.1-272505	0.992253	0.991087	0.984274	0.981624
NC_012119.1-512561	0.972103	0.945946	0.807229	0.793991
NC_012119.1-190365	0	0	0	0.478261
NC_012119.1-177813	1	0.959459	0.794393	0.915385
NC_012119.1-303376	0	0	0	0.367347
NC_012119.1-178778	0.878788	0.857143	0.857143	0.736842
NC_012119.1-303198	0	0	0	0.230769
NC_012119.1-189688	0	0.310345	0.205479	0.150538
NC_012119.1-71500	1	0.880952	0.881356	0.894737
NC_012119.1-492210	0.980769	0.883333	0.867925	0.823529
NC_012119.1-192250	0.257143	0	0	0
NC_012119.1-582676	1	0.988636	0.988265	0.990705
NC_012119.1-623436	0	0.764706	0.807692	0.655172
NC_012119.1-178566	0.297297	0.392857	0.25	0.367347
NC_012119.1-156144	0.875	0.84375	0.789831	0.814126
NC_012119.1-178259	0.944444	0.957447	0.910256	0.909091
NC_012119.1-70051	0.875	0.5	0.533333	0.490909
NC_012119.1-622293	0	0	0.793478	0.71223
NC_012119.1-525662	1	1	1	1
NC_012119.1-74612	0.666667	0.733333	0.770833	0.583333
NC_012119.1-428569	0	0	0.111111	0
NC_012119.1-512411	0.954955	0.952218	0.855634	0.818482
NC_012119.1-274312	1	1	0.773196	0.775862
NC_012119.1-582300	0.990196	0.986577	0.983553	0.973922
NC_012119.1-274929	0.981818	0.948276	0.865385	0.75
NC_012119.1-699005	0.851852	0.778894	0.671946	0.649083
NC_012119.1-605364	0.9375	0.6875	0.708333	0.490196
NC_012119.1-190199	1	0.909091	0.85	0.84507
NC_012119.1-179900	0.888889	0.981132	0.921569	0.891892
NC_012119.1-21739	0	0	0.377778	0.354167
NC_012119.1-229154	0.777778	0.647059	0.243902	0.328125
NC_012119.1-454225	0.857143	0.368421	0.541667	0.363636
NC_012119.1-764500	0.538462	0.607143	0	0.333333
NC_012119.1-303279	0	0	0.446809	0.390625
NC_012119.1-155902	0.966667	0.992	0.969283	0.895753
NC_012119.1-762229	0.782609	0.785714	0.689655	0.724138
NC_012119.1-78135	0.956522	0.645161	0.708861	0.656716
NC_012119.1-303228	0	0.5	0.134328	0.126582
NC_012119.1-76240	0.884615	0.875	0.789474	0.738095
NC_012119.1-76156	0.941176	0.666667	0.580645	0.325581
NC_012119.1-513873	0	0	0.28	0.363636
NC_012119.1-605402	0.625	0.588235	0.254237	0.1875
NC_012119.1-764495	0.692308	0.703704	0	0.37931
NC_012119.1-179962	0.916667	0.931034	0.927711	0.769231
NC_012119.1-292631	0.947368	0.622222	0.726708	0.813665
NC_012119.1-696511	0.710526	0.646154	0.535714	0.557143
NC_012119.1-37654	0.982759	0.914062	0.77	0.84507
NC_012119.1-757429	0	0	0	0.315789
NC_012119.1-748926	0	0	0.647059	0
NC_012119.1-70072	0	0	0.259259	0.314286
NC_012119.1-190469	0	0.571429	0.321429	0.609756
NC_012119.1-71401	0	0.833333	0.931818	0.97619
NC_012119.1-274584	0.857143	0	0.318182	0.428571
NC_012119.1-108616	0	0.333333	0.236364	0.209677
NC_012119.1-624304	0	0.76087	0.753086	0.747826
NC_012119.1-316141	0.935484	0.886364	0.945946	0.944162
NC_012119.1-21757	0.846154	0.590909	0.589286	0.526316
NC_012119.1-490448	0	0.777778	0.6	0.689655
NC_012119.1-180181	0.857143	0.783784	0.8125	0.854167
NC_012119.1-190605	1	0.9375	0.833333	0.84375
NC_012119.1-178504	0.180723	0	0	0
NC_012119.1-190424	0	0	0	0.3
NC_012119.1-755531	0.888889	0.5	0	0
NC_012119.1-123285	0	0.9	0.363636	0.258065
NC_012119.1-454161	0	0	0.40625	0
NC_012119.1-274763	0.818182	0.818182	0.628571	0.430769
NC_012119.1-273260	0.259259	0	0	0
NC_012119.1-192264	0.966667	0.706897	0.542857	0.459627
NC_012119.1-179351	0.952381	1	0.878049	0.905882
NC_012119.1-229067	1	0.727273	0.577778	0.690476
NC_012119.1-696454	0.944444	0.717949	0.54878	0.672131
NC_012119.1-274228	0.7	0.933333	0.553191	0.5625
NC_012119.1-488995	0.909091	0.65625	0.625	0.465753
NC_012119.1-21652	0.894737	0.607143	0.325	0.363636
NC_012119.1-72455	0	0	0	0.4
NC_012119.1-494581	0	0	0.160784	0
NC_012119.1-492440	1	0.925	0.79798	0.82659
NC_012119.1-755192	1	0.47619	0.409091	0.857143
NC_012119.1-190088	0.866667	0.875	0.641791	0.793478
NC_012119.1-452573	0.666667	0.444444	0.342105	0.309278
NC_012119.1-179855	0.954545	0.963855	0.932773	0.927835
NC_012119.1-430093	0.681818	0.659341	0.526423	0.559908
NC_012119.1-755317	0	0.529412	0	0.4
NC_012119.1-180055	1	0.75	0.945455	0.802817
NC_012119.1-513333	0	0.6	0	0.179487
NC_012119.1-179327	0.9375	0.949153	0.897959	0.919192
NC_012119.1-178487	0.957746	0.877193	0.867925	0.903614
NC_012119.1-108758	0	0	0.411765	0.307692
NC_012119.1-696436	0.916667	0.763158	0.618421	0.5
NC_012119.1-454126	0	0	0.225806	0
NC_012119.1-494128	0.615385	0.375	0.774436	0.693252
NC_012119.1-757243	0	0.266667	0	0
NC_012119.1-44429	0.995962	0.977978	0.964453	0.919355
NC_012119.1-622286	0	0	0.829268	0.75
NC_012119.1-178490	0.957746	0.928571	0.864078	0.903614
NC_012119.1-44678	0.997003	0.983051	0.964424	0.921947
NC_012119.1-76267	0.851852	0.785714	0.857143	0.782609
NC_012119.1-70822	0.611111	0.560976	0.56338	0.416667
NC_012119.1-491869	1	0.733333	0.703704	0.627907
NC_012119.1-757196	1	0.864865	0.722222	0.666667
NC_012119.1-229205	0.6875	0.645161	0.333333	0.267606
NC_012119.1-156216	0.944444	0.875	0.860606	0.84058
NC_012119.1-451258	0.692308	0.625	0.46	0.504274
NC_012119.1-21554	0.777778	0.709091	0.559322	0.590909
NC_012119.1-512486	0.989899	0.994885	0.950249	0.94
NC_012119.1-762373	0.857143	0.8125	0.615385	0.5
NC_012119.1-177584	0.934783	0.87931	0.921053	0.785714
NC_012119.1-179491	1	1	0.932692	0.965217
NC_012119.1-605365	0.9375	0.709677	0.638298	0.509434
NC_012119.1-512693	0.96063	0.960317	0.736842	0.715909
NC_012119.1-762325	1	0.833333	0.74	0.891892
NC_012119.1-755539	0.9	0.5	0.375	0
NC_012119.1-175338	0.62963	0.387097	0.3125	0.473684
NC_012119.1-38013	0.990654	0.972973	0.883721	0.912
NC_012119.1-512828	0.970588	0.794872	0.689655	0.636364
NC_012119.1-429350	0	0.210526	0	0
NC_012119.1-757205	1	0.864865	0.716981	0.619048
NC_012119.1-451270	1	0.815789	0.678899	0.672727
NC_012119.1-764479	0	0.344828	0	0
NC_012119.1-175753	0.137255	0	0	0
NC_012119.1-525695	0.941176	0.909091	0.904762	0.880795
NC_012119.1-429936	0.72	0.596774	0.660976	0.635906
NC_012119.1-38024	1	1	1	1
NC_012119.1-71025	0.391304	0.27027	0.284404	0.272
NC_012119.1-451500	1	0.790323	0.636364	0.671756
NC_012119.1-303210	0	0	0	0.147059
NC_012119.1-623955	0.705882	0.625	0.76	0.692308
NC_012119.1-274728	0.956522	0.827586	0.746269	0.728814
NC_012119.1-755321	0	0.5625	0	0
NC_012119.1-70586	0.916667	1	0.925	0.882812
NC_012119.1-494212	0.636364	0.736842	0.732558	0.803738
NC_012119.1-582225	1	1	0.98708	0.977679
NC_012119.1-122901	0	0.8	0.571429	0.722222
NC_012119.1-76108	0.851852	0.914286	0.682927	0.630769
NC_012119.1-698765	0.941606	0.895028	0.866051	0.82793
NC_012119.1-228836	1	0.83871	0.672414	0.44
NC_012119.1-556582	1	0.992063	0.949721	0.940828
NC_012119.1-229284	0.947368	0.96	0.766667	0.647727
NC_012119.1-490140	1	0.870968	0.714286	0.763889
NC_012119.1-175236	0	0	0.290323	0.285714
NC_012119.1-623502	0	0	0.393939	0.628571
NC_012119.1-512790	0.75	0	0.259259	0
NC_012119.1-228722	1	1	0.892857	0.285714
NC_012119.1-624253	0.909091	0.71875	0.677419	0.758242
NC_012119.1-712625	0.839161	0.65285	0.555723	0.472059
NC_012119.1-513577	0.820513	0.444444	0.166667	0.175
NC_012119.1-175489	0.901961	0.720588	0.71223	0.535714
NC_012119.1-274086	0.857143	0	0.375	0.357143
NC_012119.1-76099	0.966667	0.95122	0.7	0.77027
NC_012119.1-108765	0	0	0.529412	0.423077
NC_012119.1-190128	0.916667	1	0.852459	0.839623
NC_012119.1-180050	0.882353	0.722222	0.929825	0.736111
NC_012119.1-429664	0.916667	0.916667	0.916667	0.955556
NC_012119.1-623597	0.833333	0.785714	0.703125	0.741176
NC_012119.1-430173	0.926829	0.813187	0.758621	0.823529
NC_012119.1-428235	0	0	0.195122	0.181818
NC_012119.1-490419	1	0.666667	0.481481	0.580645
NC_012119.1-108587	0.777778	0.625	0.809524	0.631579
NC_012119.1-23737	0.238095	0	0.15493	0.216867
NC_012119.1-491568	0.97561	0.906977	0.6875	0.741935
NC_012119.1-179291	1	0.981818	0.922222	0.948454
NC_012119.1-121378	0	0.833333	0	0.611111
NC_012119.1-72542	0	0	0.541667	0.52
NC_012119.1-177704	0.952381	0.941176	0.72093	0.813187
NC_012119.1-622730	1	0.777778	0.711864	0.80597
NC_012119.1-610688	0.6875	0.796296	0.643564	0.85034
NC_012119.1-623487	0	0	0.757576	0.730769
NC_012119.1-512436	0.986456	0.971922	0.894273	0.892241
NC_012119.1-454080	0	0.428571	0.34375	0.52
NC_012119.1-582423	0.981982	0.961353	0.974144	0.970901
NC_012119.1-23738	1	0.56	0.619718	0.674699
NC_012119.1-229059	1	0.818182	0.463415	0.512195
NC_012119.1-175687	0.97561	0.915254	0.697248	0.818966
